# Residue-level predictions of the protein-protein interactions of the hepatitis B virus core and envelope proteins

**DOI:** 10.64898/2026.09.07.749370

**Authors:** Carolanne van Belleghem, Sara Rescalli, Mathilde Briday, Christophe Combet, Mario Enrique Cano Contreras, Lauriane Lecoq, Marie-Laure Fogeron, Alessandra Carbone, Anja Böckmann

## Abstract

We here predicted the interactions between the capsid (Cp) and envelope proteins (S/M/LHBs) of the hepatitis B virus using a recently established mutation-driven deep-learning model, as well as coevolution signatures that serve as markers of physical interactions and/or functional relationships. The sequence-based analyses reveal putative protein-protein interaction (PPI) hotspots in proteins, and identify abundant coevolved residues within and across proteins. We analyze the results with a focus on the intermolecular interactions between Cp and the large envelope protein LHBs, especially its disordered preS domain. We compare the predicted PPI interface sites to previous evidence on PPIs, derived from mutational analyses described in the literature. We equally integrate experimental NMR data that provide a rationale for the previous observation that spike-binding peptides inhibit core-envelope interactions. Our work sheds new light on the molecular mechanisms at play on HBV envelopment, and provides starting points for the experimental investigation of these interactions using structural and molecular virology approaches.
