## Supplementary material for "Residue-level predictions of the protein-protein interactions of the hepatitis B virus core and envelope proteins": iBIS output: SupplementaryData9_A_IBIS2_Cluster_CV.xlsx

### Sheet: Feuil1
iter	subtree	Dimension	list_of_positions	number_of_sequences	aa_type	p_value	cluster_id	Ssymm	Senv		Core	PreS	HBs-S	HBs-L	Amino-acid changement
5	934	0	199/239	72/23	KT/PH	1.53247e-22	2	1	1		-	K7/P47	-	K7/P47
7	5	0	515/516/539	151/15	DA/GA/VA	1.253e-21	1	1	1		-	-	D144/G145/V168	D318/G319/V342
6	6	0	515/516/539	127/15	DA/GA/VA	1.46161e-20	1	1	1		-	-	D144/G145/V168	D318/G319/V342
3	9	0	78/326/502/515/516/539/591	55/15	EQ/QL/NT/DA/GA/VA/FL	1.38604e-15	1	1	1		E77	Q132	N131/D144/G145/V168/F220	N305/D318/G319/V342/F394
18	1054	0	96/143	288/6	LI/TS	1.17367e-12	3	1	1		L95/T142	-	-	-
2	33	0	78/326/502/515/516/539/591	31/15	EQ/QL/NT/DA/GA/VA/FL	1.95412e-12	2	1	1		E77	Q132	N131/D144/G145/V168/F220	N305/D318/G319/V342/F394
11	1111	0	217/361	149/7	FL/RT	2.56951e-12	2	1	1		-	F25/R167	-	F25/R167
10	1115	0	217/361	143/7	FL/RT	3.40009e-12	2	1	1		-	F25/R167	-	F25/R167
17	1057	0	96/143	229/6	LI/TS	4.55895e-12	3	1	1		L95/T142	-	-	-
3	361	0	40/59	31/14	DE/VI	5.99264e-12	3	1	1		R39/A58	-	-	-
9	1116	0	217/361	125/7	FL/RT	8.48532e-12	1	1	1		-	F25/R167	-	F25/R167
16	1093	0	96/143/482	193/6	LI/TS/ST	1.25099e-11	1	1	1		L95/T142	-	S113	S287
3	361	0	117/415	32/13	LI/VE	1.36975e-11	2	1	1		I116	-	V47	V221
15	1094	0	96/143/482	185/6	LI/TS/ST	1.60536e-11	1	1	1		L95/T142	-	S113	S287
14	1096	0	96/143/482	178/6	LI/TS/ST	2.0146e-11	2	1	1		L95/T142	-	S113	S287
13	1098	0	96/143/482	172/6	LI/TS/ST	2.46486e-11	1	1	1		L95/T142	-	S113	S287
12	1100	0	96/143/482	161/6	LI/TS/ST	3.63478e-11	1	1	1		L95/T142	-	S113	S287
11	1111	0	96/143/482	150/6	LI/TS/ST	5.50609e-11	1	1	1		L95/T142	-	S113	S287
5	1192	0	64/65/75	42/10	ED/LV/NT	6.3211e-11	1	1	1		G63/E64/V74	-	-	-
10	1115	0	96/143/482	144/6	LI/TS/ST	6.99447e-11	1	1	1		L95/T142	-	S113	S287
9	1116	0	96/143/482	126/6	LI/TS/ST	1.52736e-10	3	1	1		L95/T142	-	S113	S287
4	1193	0	64/65/75	36/10	ED/LV/NT	2.45318e-10	2	1	1		G63/E64/V74	-	-	-
2	371	0	117/415	22/13	LI/VE	6.77352e-10	3	1	1		I116	-	V47	V221
8	1178	0	217/361	63/7	FL/RT	8.34185e-10	1	1	1		-	F25/R167	-	F25/R167
2	944	0	532/566	22/12	YF/MI	1.82364e-09	1	1	1
8	1178	0	92/96/143/482	64/6	TI/LI/TS/ST	7.62683e-09	3	1	1		T91/L95/T142	-	S113	S287
3	936	0	276/283/324	34/8	TI/IV/TA	8.47241e-09	1	1	1
7	1183	0	92/96/143/217/361/482	59/6	TI/LI/TS/FL/RT/ST	1.21067e-08	1	1	1		T91/L95/T142	F25/R167	S113	F25/R167/S287
1	376	0	71/117/132/184/415/577	16/13	ST/LI/PA/GE/VE/FY	1.47354e-08	1	1	1		T70/I116/A131/E182	-	V47/Y206	V221/Y380
1	252	0	491/493	21/10	PT/KR	2.25468e-08	3	1	1
6	1191	0	92/96/143/217/361/482	51/6	TI/LI/TS/FL/RT/ST	2.75571e-08	1	1	1		T91/L95/T142	F25/R167	S113	F25/R167/S287
7	5	0	233/283	162/4	PQ/IV	3.27784e-08	4	1	1
5	1192	0	92/96/143/217/358/361/482	46/6	TI/LI/TS/FL/IT/RT/ST	4.91195e-08	2	1	1		T91/L95/T142	F25/I164/R167	S113	F25/I164/R167/S287
6	6	0	233/283	138/4	PQ/IV	6.15972e-08	3	1	1
4	935	0	49/584	62/5	ST/IL	1.03545e-07	3	1	1		S49	-	I213	I387
4	1193	0	92/96/143/217/283/358/361/482	40/6	TI/LI/TS/FL/VI/IT/RT/ST	1.0676e-07	1	1	1		T91/L95/T142	F25/I91/I164/R167	S113	F25/I91/I164/R167/S287
6	284	0	64/65	61/5	ED/LV	1.11895e-07	1	1	1
2	977	0	341/351	14/11	SN/IT	2.24346e-07	1	1	1
2	799	0	535/564	21/8	EG/SL	2.32984e-07	1	1	1
2	99	0	566/581	25/7	MI/RS	2.97101e-07	1	1	1
3	797	0	58/100	73/4	AD/QR	7.38948e-07	2	1	1
2	99	0	78/469	26/6	QE/CY	1.10352e-06	2	1	1		E77	-	Y100	Y274
5	79	0	233/283	65/4	PQ/IV	1.15674e-06	2	1	1
4	935	0	306/350	63/4	DE/NT	1.30467e-06	4	1	1
7	5	0	482/514	163/3	ST/TS	1.33572e-06	2	1	1
1	252	0	349/442/566	25/6	PL/WS/IM	1.35818e-06	4	1	1
5	1117	0	5/70/471	57/4	PL/AG/GS	1.91624e-06	1	1	1		P5/A69	-	G102	G276
1	35	0	78/289/326/502/515/516/539/591	15/8	QE/TA/LQ/TN/AD/AG/AV/LF	2.03951e-06	2	1	1		E77	T97/Q132	N131/D144/G145/V168/F220	T97/Q132/N305/D318/G319/V342/F394
1	1295	0	240/280/345/361	18/7	VI/VA/LH/RK	2.0803e-06	2	1	1
3	1292	0	276/284	52/4	IV/PL	2.72264e-06	2	1	1
4	94	0	233/283	50/4	PQ/IV	3.16205e-06	2	1	1
6	932	0	100/146	101/3	QR/EQ	5.49137e-06	1	1	1
1	978	0	341/351	11/9	NS/TI	5.9538e-06	2	1	1
5	934	0	100/146	92/3	QR/EQ	7.22465e-06	3	1	1
1	894	0	293/535	12/8	TS/EG	7.9384e-06	1	1	1
1	808	0	535/564	12/8	EG/SL	7.9384e-06	1	1	1
2	1001	0	199/239/289	23/5	TK/HP/TA	1.0175e-05	2	1	1
3	97	0	233/283	34/4	PQ/IV	1.35474e-05	2	1	1
3	797	0	259/266	74/3	LF/IV	1.36705e-05	1	1	1
4	1119	0	5/70/320/471	33/4	PL/AG/AT/GS	1.51412e-05	3	1	1		P5/A69	A126	G102	A126/G276
2	977	0	49/584	20/5	ST/IL	1.88218e-05	3	1	1		S49	-	I213	I387
2	371	0	40/59/147	31/4	DE/VI/CT	1.90986e-05	2	1	1
2	977	1	64/75	21/3/1	EDX/NTX	1.97629e-05	1	1	1
4	935	0	100/146	64/3	QR/EQ	2.08746e-05	1	1	1
4	935	0	34/35	64/3	AS/SA	2.08746e-05	2	1	1
2	944	0	58/65	30/4	AD/VL	2.15629e-05	3	1	1
18	1054	0	409/477	292/2	FS/PS	2.32175e-05	1	1	1
1	958	0	388/436/532/566	14/6	FS/IT/YF/MI	2.57998e-05	1	1	1
1	35	0	535/566	18/5	ED/IM	2.97186e-05	1	1	1
17	1057	0	409/477	233/2	FS/PS	3.63703e-05	1	1	1
2	799	0	58/100	25/4	AD/QR	4.21035e-05	4	1	1
16	1093	0	148/162	197/2	TA/RG	5.07588e-05	2	1	1
15	1094	0	148/162	189/2	TA/RG	5.51116e-05	2	1	1
14	1096	0	148/162	182/2	TA/RG	5.93965e-05	1	1	1
13	1098	0	148/162	176/2	TA/RG	6.348e-05	2	1	1
13	711	0	386/474	175/2	GV/PA	6.42013e-05	1	1	1
13	711	0	237/246	175/2	FS/AV	6.42013e-05	2	1	1
1	978	0	49/584	15/5	ST/IL	6.44995e-05	1	1	1		S49	-	I213	I387
2	829	0	334/469	42/3	YS/YS	7.04722e-05	3	1	1
12	1100	0	148/162	165/2	TA/RG	7.21449e-05	2	1	1
7	5	0	408/447	164/2	NS/RH	7.30193e-05	3	1	1
12	726	0	386/474	160/2	GV/PA	7.66812e-05	1	1	1
12	726	0	237/246	160/2	FS/AV	7.66812e-05	2	1	1
2	977	0	306/350	21/4	DE/NT	7.90514e-05	2	1	1
11	729	0	386/474	155/2	GV/PA	8.16593e-05	1	1	1
11	729	0	237/246	155/2	FS/AV	8.16593e-05	2	1	1
11	1111	0	148/162	154/2	TA/RG	8.2713e-05	3	1	1
3	936	0	100/146	39/3	QR/EQ	8.7108e-05	2	1	1
10	732	0	386/474	149/2	GV/PA	8.83002e-05	1	1	1
10	732	0	237/246	149/2	FS/AV	8.83002e-05	2	1	1
10	1115	0	148/162	148/2	TA/RG	8.94855e-05	3	1	1
6	6	0	408/447	140/2	NS/RH	9.98901e-05	2	1	1
9	742	0	386/474	139/2	GV/PA	0.000101317	1	1	1
8	746	0	386/474	132/2	GV/PA	0.000112221	1	1	1
9	1116	0	148/162	130/2	TA/RG	0.00011566	2	1	1
7	749	0	386/474	126/2	GV/PA	0.000123031	1	1	1
6	751	0	386/474	121/2	GV/PA	0.00013328	1	1	1
2	944	0	100/146	31/3	QR/EQ	0.000167112	2	1	1
5	353	0	493/537	103/2	KR/AG	0.00018315	1	1	1
1	1136	0	345/493	16/4	FL/KR	0.000206398	1	1	1
1	978	0	306/350	16/4	DE/NT	0.000206398	3	1	1
4	360	0	493/537/539	96/2	KR/AG/VA	0.000210393	1	1	1
5	934	0	286/390/514	93/2	PL/LW/TM	0.000223964	1	1	1
2	799	0	152/181	26/3	RC/QK	0.000273673	2	1	1
3	797	0	40/114	75/2	EQ/ED	0.000341763	3	1	1
3	797	0	386/474	75/2	GV/PA	0.000341763	4	1	1
8	1178	0	148/162	68/2	TA/RG	0.000414079	2	1	1
3	9	0	245/322	68/2	PQ/HP	0.000414079	2	1	1
5	79	0	114/408/436/447	67/2	ED/NS/IT/RH	0.000426257	1	1	1		E113	-	N40/I68/R79	N214/I242/R253
2	977	0	12/34/35	22/3	TS/AS/SA	0.000434783	4	1	1
7	1183	0	148/162	63/2	TA/RG	0.000480769	2	1	1
6	1191	0	148/162	55/2	TA/RG	0.000626566	2	1	1
3	1292	0	293/376/469	54/2	SL/FL/YC	0.000649351	1	1	1
1	1213	0	197/240	19/3	ST/VI	0.000649351	2	1	1
3	1292	0	255/278	54/2	FY/AT	0.000649351	3	1	1
4	94	0	114/408/436/447	52/2	ED/NS/IT/RH	0.000698812	1	1	1		E113	-	N40/I68/R79	N214/I242/R253
5	1192	0	148/162/173	50/2	TA/RG/QK	0.000754148	3	1	1
2	1293	0	293/376/469	47/2	SL/FL/YC	0.00085034	1	1	1
2	1293	0	255/278	47/2	FY/AT	0.00085034	2	1	1
1	150	0	482/514	17/3	ST/TS	0.000877193	1	1	1
1	834	0	334/469	17/3	YS/YS	0.000877193	4	1	1
1	978	0	12/34/35	17/3	TS/AS/SA	0.000877193	5	1	1
2	33	0	245/322	44/2	PQ/HP	0.000966184	1	1	1
3	361	0	399/472/493/537/539/581	43/2	SN/MI/KR/AG/VA/RS	0.0010101	1	1	1
2	829	0	565/575	43/2	AV/SN	0.0010101	1	1	1
2	829	0	386/474	43/2	GV/PA	0.0010101	2	1	1
2	829	0	40/114	43/2	EQ/ED	0.0010101	4	1	1
2	829	0	98/571	43/2	IL/YF	0.0010101	5	1	1		I97	-	Y200	Y374
3	936	0	12/132	40/2	TS/AP	0.00116144	3	1	1
3	97	0	114/408/436/447	36/2	ED/NS/IT/RH	0.00142248	1	1	1		E113	-	N40/I68/R79	N214/I242/R253
4	1119	0	239/240/565	35/2	PN/IS/VA	0.0015015	1	1	1
4	1119	0	114/158	35/2	EQ/RG	0.0015015	2	1	1
2	1058	0	389/408/575	34/2	LS/NS/SR	0.0015873	1	1	1
2	1058	0	38/147/230/504/546	34/2	YF/TI/ST/MI/LS	0.0015873	2	1	1		Y38/T146	S38	M133/L175	M307/L349
2	1058	0	85/239/409/412/477/498	34/2	LQ/PH/FS/GE/PS/PA	0.0015873	3	1	1		L84	P47	F41/G44/P108/P127	P47/F215/G128/P282/P301
2	371	0	399/472/493/537/539/581	33/2	SN/MI/KR/AG/VA/RS	0.00168067	1	1	1
3	1124	0	239/240/565	30/2	PN/IS/VA	0.00201613	1	1	1
3	1124	0	114/158	30/2	EQ/RG	0.00201613	2	1	1
1	252	0	329/580	29/2	RK/VL	0.00215054	1	1	1
1	252	0	569/570	29/2	MI/WL	0.00215054	2	1	1
2	799	0	50/80	27/2	PA/PQ	0.00246305	3	1	1
2	1001	0	286/376/390/514	26/2	PL/FS/LW/TM	0.0026455	1	1	1
1	459	0	104/265	25/2	FL/GD	0.002849	1	1	1		F103	G73	-	G73
2	1212	0	566/569	25/2	IM/MI	0.002849	1	1	1
2	1130	0	335/530	24/2	FL/AV	0.00307692	1	1	1
2	1130	0	114/158	24/2	EQ/RG	0.00307692	2	1	1
1	1295	0	255/278	23/2	FY/AT	0.00333333	1	1	1
1	1060	0	38/147/230/504/535/546	23/2	YF/TI/ST/MI/EG/LS	0.00333333	1	1	1		Y38/T146	S38	M133/E164/L175	M307/E164/L349
1	1060	0	389/408/575	23/2	LS/NS/SR	0.00333333	2	1	1
1	1006	0	286/376/390/514	21/2	PL/FS/LW/TM	0.00395257	1	1	1
1	35	0	245/322	21/2	PQ/HP	0.00395257	3	1	1
1	1213	0	413/566/569	20/2	SP/IM/MI	0.004329	1	1	1
1	1321	0	293/361/376/469	19/2	SL/RK/FL/YC	0.00476191	1	1	1
1	834	0	565/575	18/2	AV/SN	0.00526316	1	1	1
1	808	0	50/80	18/2	PA/PQ	0.00526316	2	1	1
1	958	0	58/65/215	18/2	AD/VL/GA	0.00526316	2	1	1		A58/L65	G23	-	G23
1	834	0	98/571	18/2	IL/YF	0.00526316	2	1	1		I97	-	Y200	Y374
1	834	0	386/474	18/2	GV/PA	0.00526316	3	1	1
1	978	0	64/75	18/2	ED/NT	0.00526316	4	1	1
1	834	0	40/114	18/2	EQ/ED	0.00526316	5	1	1
