## Supplementary material for "Residue-level predictions of the protein-protein interactions of the hepatitis B virus core and envelope proteins": iBIS output: SupplementaryData10_B_IBIS2_Cluster_CV.xlsx

### Sheet: B_IBIS2_Cluster_CV
#	iter	subtree D	list_of_positions	number_of_sequences	aa_type	p_value	cluster_id	Ssymm	Senv		Core	preS	HBs-S	HBs-L
8	520	0	281/363	120/39	AT/VA	4.63066e-38	2	1	1		-	A91/V172	-	A91/V172
7	561	0	246/281/363	79/39	NR/AT/VA	3.89545e-32	2	1	1		-	N56/A91/V172	-	N56/A91/V172
5	2061	0	311/316	47/42	QH/TK	2.20116e-26	1	1	1		-	Q121/T126	-	Q121/T126
4	2075	0	311/316	42/33	HQ/KT	4.91759e-22	3	1	1		-	Q121/T126	-	Q121/T126
7	143	0	369/497	118/14	IT/QR	3.65204e-19	1	1	1		-	-	I4/Q129	I177/Q303
6	618	0	115/246/281/363	39/22	VT/RN/TA/AV	4.51697e-17	1	1	1		T114	N56/A91/V172	-	N56/A91/V172
6	182	0	369/497	79/14	IT/QR	6.74215e-17	1	1	1		-	-	I4/Q129	I177/Q303
6	1995	0	5/284/299/564/581	47/17	PH/PS/ST/WL/MI	7.24969e-16	4	1	1		P5	P94/S109	W196/M213	P94/S109/W370/M387
4	2075	0	258/351/363	61/14	AT/SA/VA	1.78362e-15	2	1	1		-	T68/A160/V172	-	T68/A160/V172
8	1311	0	65/165	126/10	ED/RS	2.35257e-15	1	1	1		E64/R164	-	-	-
7	1314	0	65/165	121/10	ED/RS	3.46719e-15	1	1	1		E64/R164	-	-	-
5	2001	0	5/284/299/495/564/581	41/17	PH/PS/ST/PT/WL/MI	5.06204e-15	4	1	1		P5	P94/S109	P127/W196/M213	P94/S109/P301/W370/M387
6	618	0	51/68/355/576	46/15	PH/NS/IT/IT	1.41764e-14	3	1	1		P50/N67	I164	I208	I164/I382
4	2005	0	5/284/299/495/564/581	35/17	PH/PS/ST/PT/WL/MI	4.55672e-14	1	1	1		P5	P94/S109	P127/W196/M213	P94/S109/P301/W370/M387
4	366	0	433/441	43/14	IT/CY	1.2996e-13	2	1	1		-	-	I68/C76	I242/C250
6	1382	1	147/320	51/10/1	TCI/TNA	1.78859e-13	1	1	1		T146	T130	-	T130
3	2010	0	5/284/299/495/564/581	30/17	PH/PS/ST/PT/WL/MI	3.64805e-13	1	1	1		P5	P94/S109	P127/W196/M213	P94/S109/P301/W370/M387
5	1383	1	147/320	46/10/1	TCI/TNA	4.92707e-13	1	1	1		T146	T130	-	T130
4	205	0	78/80	37/14	QE/QP	7.73571e-13	2	1	1		E77/P79	-	-	-
3	422	0	113/395	22/20	KR/RQ	1.94631e-12	1	1	1		R112	-	Q30	Q204
4	1384	1	147/320	38/10/1	TCI/TNA	3.12017e-12	1	1	1		T146	T130	-	T130
6	1382	0	65/165	52/10	ED/RS	9.30069e-12	2	1	1		E64/R164	-	-	-
5	2061	0	274/305	81/8	IM/TS	1.41592e-11	2	1	1		-	I84/T115	-	I84/T115
3	2076	0	258/351/363/441	28/14	AT/SA/VA/YC	1.89178e-11	1	1	1		-	T68/A160/V172	C76	T68/A160/V172/C250
5	1383	0	65/165	47/10	ED/RS	2.31572e-11	1	1	1		E64/R164	-	-	-
3	207	0	78/80	34/11	QE/QP	9.85164e-11	2	1	1		E77/P79	-	-	-
4	1384	0	65/165	39/10	ED/RS	1.21687e-10	1	1	1		E64/R164	-	-	-
3	1387	1	147/320	25/10/1	TCI/TNA	1.51312e-10	1	1	1		T146	T130	-	T130
3	369	0	433/441	23/14	IT/CY	1.63744e-10	1	1	1		-	-	I68/C76	I242/C250
6	1995	0	316/432	56/8	TN/PQ	2.25929e-10	1	1	1		-	T126	P67	T126/P241
11	1854	0	56/169	200/5	LP/SF	3.4814e-10	5	1	1		L55/S168	-	-	-
5	2001	0	316/432	50/8	TN/PQ	5.21704e-10	3	1	1		-	T126	P67	T126/P241
10	1872	0	56/169	182/5	LP/SF	5.53842e-10	6	1	1		L55/S168	-	-	-
3	2199	0	405/410	18/15	NS/TP	9.64173e-10	1	1	1		-	-	N40/T45	N219/T219
4	2005	0	316/432	44/8	TN/PQ	1.32884e-09	3	1	1		-	T126	P67	T126/P241
2	522	0	315/340	25/11	TA/GE	1.66443e-09	1	1	1		-	T125/G149	-	T125/G149
3	1387	0	290/588	25/11	QR/FL	1.66443e-09	2	1	1		-	Q100	F220	Q100/F394
3	2199	0	292/495	20/13	AG/SP	1.74469e-09	3	1	1		-	G102	P127	G102/P301
3	2010	0	316/432	39/8	TN/PQ	3.18008e-09	5	1	1		-	T126	P67	T126/P241
3	745	0	98/101	23/11	IL/LI	3.49531e-09	2	1	1		I97/L100	-	-	-
3	1387	0	65/165/355/501	26/10	ED/RS/IT/MT	3.93411e-09	1	1	1		E64/R164	I164	M133	I164/M306
2	1395	1	147/320	17/10/1	TCI/TNA	4.23341e-09	1	1	1		T146	T130	-	T130
3	1110	0	88/98	34/8	SG/IL	8.47241e-09	3	1	1		S87/I97	-	-	-
7	279	0	274/568	60/6	LI/FY	1.10061e-08	1	1	1		-	I84	F200	I84/F374
2	2030	1	36/370	17/9/1	TSA/SAT	1.18536e-08	1	1	1		S35	-	A5	A178
2	212	0	78/80	32/8	QE/QP	1.30031e-08	1	1	1		E77/P79	-	-	-
11	1854	0	492/521/531	201/4	CS/PR/WC	1.39952e-08	2	1	1		-	-	C124/P153/W163	C298/P327/W337
1	526	0	315/340	19/11	TA/GE	1.83059e-08	2	1	1		-	T125/G149	-	T125/G149
10	1872	0	492/521/531	183/4	CS/PR/WC	2.02706e-08	4	1	1		-	-	C124/P153/W163	C298/P327/W337
3	309	0	244/332	23/9	DA/FL	3.56522e-08	1	1	1		-	D54/F141	-	D54/F141
2	751	0	98/101	17/11	IL/LI	4.65675e-08	2	1	1		I97/L100	-	-	-
2	378	0	433/441/475	14/13	TI/YC/LI	4.98547e-08	2	1	1		-	-	I68/C76/I110	I242/C250/I284
3	1331	0	315/475	45/6	TP/IL	5.55264e-08	1	1	1		-	T125	I110	T125/I284
6	294	0	274/568	45/6	LI/FY	5.55264e-08	1	1	1		-	I84	F200	I84/I374
2	1395	0	65/132/165/267/290/355/501/588	18/10	ED/AG/RS/WR/QR/IT/MT/FL	7.62014e-08	4	1	1		E64/A131/R164	W77/Q100/I164	M133/F220	W77/Q100/I164/M306/F374
1	1153	0	589/593	66/5	CY/YS	7.68054e-08	1	1	1		-	-	C221/Y225	C395/Y399
3	309	0	156/178/183	24/8	TS/QK/PS	9.50724e-08	2	1	1		S155/Q177/S181	-	-	-
5	295	0	274/568	40/6	LI/FY	1.0676e-07	1	1	1		-	I84	F200	I84/F374
2	2030	0	5/284/299/495/564/581	17/10	HP/SP/TS/TP/LW/IM	1.18536e-07	1	1	1		P5	P94/S109	P127/W196/M213	P94/S109/P301/W370/M387
1	1399	1	147/320	11/10/1	TCI/TNA	1.2887e-07	1	1	1		T146	T130	-	T130
2	2201	0	405/410	15/11	SN/PT	1.2943e-07	1	1	1		-	-	N40/T45	N214/T219
7	561	0	299/347	114/4	ST/NT	1.30313e-07	1	1	1		-	S109/N156	-	S109/N156
6	1995	0	56/169	59/5	LP/SF	1.31156e-07	5	1	1		L55/S168	-	-	-
2	1340	0	315/475	36/6	TP/IL	1.90629e-07	2	1	1		-	T125	I110	T125/I284
5	2001	0	56/169	53/5	LP/SF	2.1824e-07	8	1	1		L55/S168	-	-	-
4	2005	0	56/169	47/5	LP/SF	3.84769e-07	8	1	1		L55/S168	-	-	-
2	310	0	244/332	16/9	DA/FL	4.89482e-07	1	1	1		-	D54/F141	-	D54/F141
10	132	0	158/167	223/3	RG/RP	5.26759e-07	2	1	1		R157/R166	-	-	-
9	141	0	158/167	213/3	RG/RP	6.03734e-07	1	1	1		R157/R166	-	-	-
3	2010	0	56/169	42/5	LP/SF	6.51916e-07	8	1	1		L55/S168	-	-	-
11	1854	0	100/129/167	202/3	QR/TA/RP	7.06759e-07	1	1	1		Q99/T128/R166	-	-	-
11	1854	0	507/509/524	202/3	CS/KR/WS	7.06759e-07	3	1	1		-	-	C139/K141/W156	C313/K315/W330
1	755	0	98/101	12/11	IL/LI	7.39602e-07	1	1	1		I97/L100	-	-	-
1	2267	0	241/274/345	13/10	NT/IM/VA	8.74075e-07	5	1	1		-	N51/I84/A154	-	N51/I84/A154
10	1872	0	100/129/167	184/3	QR/TA/RP	9.32449e-07	2	1	1		Q99/T128/R166	-	-	-
10	1872	0	507/509/524	184/3	CS/KR/WS	9.32449e-07	3	1	1		-	-	C139/K141/W156	C313/K315/W330
5	1447	1	352/414	123/2/1	IKT/LHR	1.02407e-06	1	1	1		-	I161	L49	I161/L223
2	1822	0	67/70	20/7	MT/AG	1.12609e-06	2	1	1		M66/A69	-	-	-
1	2267	0	238/566	14/9	HY/MI	1.22371e-06	1	1	1		-	H48	M198	H48/M372
6	1904	0	402/404	62/4	TI/LH	1.3875e-06	4	1	1		-	-	T37/L39	T211/L213
4	1911	0	51/150	35/5	YP/IV	1.51974e-06	4	1	1		P50/V149	-	-	-
1	1399	0	65/132/165/267/290/355/501/588	12/10	ED/AG/RS/WR/QR/IT/MT/FL	1.54644e-06	2	1	1		E64/A131/R164	W77/Q100/I164	M133/F220	W77/Q100/I164/M306/F374
6	1995	0	492/497/521/531/539	60/4	CS/QP/PR/WC/SP	1.57387e-06	7	1	1		-	-	C124/Q129/P153/W163/S171	C298/Q303/P327/W337/S345
6	1382	0	322/552	58/4	QH/VA	1.79261e-06	1	1	1		-	Q132	V184	Q132/V358
5	1909	0	402/404	57/4	TI/LH	1.91624e-06	4	1	1		-	-	T37/L39	T211/L213
6	618	0	81/584	57/4	AS/LF	1.91624e-06	2	1	1		A80	-	L216	L390
5	2001	0	492/497/521/531/539	54/4	CS/QP/PR/WC/SP	2.35699e-06	1	1	1		-	-	C124/Q129/P153/W163/S171	C298/Q303/P327/W337/S345
2	562	0	299/347	53/4	ST/NT	2.53158e-06	1	1	1		-	S109/N156	-	S109/N156
5	1383	0	322/488/552	53/4	QH/PT/VA	2.53158e-06	2	1	1		-	Q132	P120/V184	Q132/P294/V358
7	143	0	158/167/178	129/3	RG/RP/QR	2.66909e-06	2	1	1		R157/R166/Q177	-	-	-
5	1447	0	113/245	123/3	RK/AS	3.0722e-06	3	1	1		R112	A55	-	A55
3	1915	0	50/81/347	30/5	TS/AG/TN	3.08041e-06	4	1	1		S49/A80	N156	-	N156
3	1519	0	215/364	50/4	FL/PQ	3.16205e-06	1	1	1		-	F25/P173	-	F25/P173
9	1873	0	507/509/524	120/3	CS/KR/WS	3.30446e-06	2	1	1		-	-	C139/K141/W156	C313/K315/W330
4	2005	0	492/497/521/531/539	48/4	CS/QP/PR/WC/SP	3.69378e-06	2	1	1		-	-	C124/Q129/P153/W163/S171	C298/Q303/P327/W337/S345
4	205	0	271/352	47/4	AT/IT	4.0016e-06	1	1	1		-	A81/I161	-	A81/I161
2	2201	0	292/495	20/6	AG/SP	4.34348e-06	2	1	1		-	G102	P127	G102/P301
2	1018	0	127/128	45/4	IN/RH	4.71974e-06	1	1	1		I126/R127	-	-	-
4	1448	1	352/414	69/2/1	IKT/LHR	5.58909e-06	1	1	1		-	I161	L49	I161/L223
3	2010	0	492/497/521/531/539	43/4	CS/QP/PR/WC/SP	5.60648e-06	2	1	1		-	-	C124/Q129/P153/W163/S171	C298/Q303/P327/W337/S345
1	1827	0	67/70	15/7	MT/AG	5.86359e-06	3	1	1		M66/A69	-	-	-
1	255	0	274/568	11/9	IL/YF	5.9538e-06	1	1	1		-	I84	F200	I84/F374
1	315	0	244/332	11/9	DA/FL	5.9538e-06	1	1	1		-	D54/F141	-	D54/F141
1	481	0	17/405	11/9	AS/NS	5.9538e-06	1	1	1		L16	-	N40	N214
8	1897	0	507/509/524	96/3	CS/KR/WS	6.37556e-06	2	1	1		-	-	C139/K141/W156	C313/K315/W330
3	207	0	271/352	41/4	AT/IT	6.71164e-06	1	1	1		-	A81/I161	-	A81/I161
7	1902	0	507/509/524	91/3	CS/KR/WS	7.46024e-06	3	1	1		-	-	C139/K141/W156	C313/K315/W330
1	255	0	56/78	12/8	LI/ED	7.9384e-06	2	1	1		L55/E77	-	-	-
1	183	0	369/497	14/7	TI/RQ	8.59993e-06	1	1	1		-	-	I4/Q129	I177/Q303
1	2267	0	300/495	17/6	PQ/PT	9.90619e-06	2	1	1		-	P110	P127	P110/P301
4	1911	0	402/404	36/4	TI/LH	1.09421e-05	2	1	1		-	-	T37/L39	T211/L213
4	1911	0	115/414	36/4	VT/PL	1.09421e-05	3	1	1		T114	-	L49	L223
4	698	0	39/194	78/3	YH/WV	1.17206e-05	2	1	1		Y38	W4	-	W4
3	144	0	96/170/217	35/4	LI/QK/DY	1.21579e-05	3	1	1		L95/Q169	D27	-	D27
2	1395	1	61/92	24/3/1	LQX/VIA	1.221e-05	2	1	1		L60/T91	-	-	-
1	1360	0	257/565	16/6	VF/TM	1.34025e-05	1	1	1		-	F67	M197	F67/M371
4	1448	0	113/245	69/3	RK/AS	1.67673e-05	1	1	1		R112	A55	-	A55
1	583	0	299/347	32/4	ST/NT	1.69765e-05	2	1	1		-	S109/N156	-	S109/N156
1	1153	0	60/64	68/3	IV/GV	1.74963e-05	2	1	1		I59/G63	-	-	-
3	1449	1	352/414	46/2/1	IKT/LHR	1.80923e-05	1	1	1		-	I161	L49	I161/L223
3	1915	0	402/404	31/4	TI/LH	1.90986e-05	2	1	1		-	-	T37/L39	T211/L213
2	149	0	96/170/217	30/4	LI/QK/DY	2.15629e-05	4	1	1		L95/Q169	D27	-	D27
6	1904	0	507/509/524	63/3	CS/KR/WS	2.18531e-05	1	1	1		-	-	C139/K141/W156	C313/K315/W330
6	1995	0	364/369	61/3	PL/IT	2.40015e-05	3	1	1		-	P173	I4	P173/I177
6	1995	0	100/129/167	61/3	QR/TA/RP	2.40015e-05	6	1	1		Q99/T128/R166	-	-	-
1	1341	0	315/356/475	14/6	TP/LS/IL	2.57998e-05	2	1	1		-	T125/L165	I110	T125/L165/I284
1	380	0	433/441/475	14/6	TI/YC/LI	2.57998e-05	2	1	1		-	-	I68/C76/I110	I242/C250/I284
5	361	0	149/177	59/3	VI/ST	2.6441e-05	3	1	1		V148/S176	-	-	-
5	1909	0	507/509/524	58/3	CS/KR/WS	2.77855e-05	1	1	1		-	-	C139/K141/W156	C313/K315/W330
5	2001	0	364/369	55/3	PL/IT	3.24086e-05	2	1	1		-	P173	I4	P173/I177
5	2001	0	100/129/167	55/3	QR/TA/RP	3.24086e-05	6	1	1		Q99/T128/R166	-	-	-
5	2001	0	101/136	55/3	LI/PQ	3.24086e-05	7	1	1		L100/P135	-	-	-
2	562	0	25/183/572	54/3	FY/SP/SN	3.41763e-05	2	1	1		F24/S181	-	S204	S378
4	366	0	149/177	54/3	VI/ST	3.41763e-05	1	1	1		V148/S176	-	-	-
8	2058	0	164/539	232/2	PR/SF	3.66824e-05	1	1	1		P163	-	S171	S345
1	1399	0	85/96	17/5	AL/LI	3.79737e-05	3	1	1		L84/L95	-	-	-
10	132	0	62/173	224/2	CG/RG	3.93314e-05	1	1	1		C61/R172	-	-	-
3	1760	0	5/61	51/3	PT/LV	4.03161e-05	1	1	1		P5/L60	-	-	-
1	150	0	78/114	25/4	ED/ED	4.21035e-05	3	1	1		E77/E113	-	-	-
4	2005	0	364/369	49/3	PL/IT	4.52489e-05	4	1	1		-	P173	I4	P173/I177
4	2005	0	101/136	49/3	LI/PQ	4.52489e-05	6	1	1		L100/P135	-	-	-
4	2005	0	100/129/167	49/3	QR/TA/RP	4.52489e-05	7	1	1		Q99/T128/R166	-	-	-
7	2059	0	164/539	205/2	PR/SF	4.69021e-05	1	1	1		P163	-	S171	S345
11	1854	0	199/212/394/418	203/2	RP/LV/PA/SW	4.7824e-05	4	1	1		-	R9/L22	P29/S53	R9/L22/P203/S227
3	1449	0	113/245	46/3	RK/AS	5.4277e-05	2	1	1		R112	A55	-	A55
1	1763	0	80/278	23/4	PQ/LV	5.69801e-05	2	1	1		P79	V88	-	V88
2	1922	0	402/404	23/4	TI/LH	5.69801e-05	2	1	1		-	-	T37/L39	T211/L213
10	1872	0	80/114	185/2	PQ/ED	5.7501e-05	1	1	1		P79/E113	-	-	-
10	1872	0	199/212/394/418	185/2	RP/LV/PA/SW	5.7501e-05	5	1	1		-	R9/L22	P29/S53	R9/L22/P203/S227
2	1762	0	5/61	45/3	PT/LV	5.78168e-05	1	1	1		P5/L60	-	-
10	502	0	6/94	181/2	YH/MR	6.00492e-05	1	1	1		Y6/M93	-	-	-
10	502	0	424/450	181/2	SN/CF	6.00492e-05	2	1	1		-	-	S59/C85	S233/C259
3	2010	0	364/369	44/3	PL/IT	6.16713e-05	4	1	1		-	P173	I4	P173/I177
3	2010	0	100/129/167	44/3	QR/TA/RP	6.16713e-05	6	1	1		Q99/T128/R166	-	-	-
3	2010	0	101/136	44/3	LI/PQ	6.16713e-05	7	1	1		L100/P135	-	-	-
1	2205	0	183/405/410/592	15/5	SP/SN/PT/VA	6.44995e-05	3	1	1		S181	-	N40/T45/V224	N214/T219/V398
6	684	0	41/309/312/460/589	173/2	EQ/AV/WR/LW/CF	6.56814e-05	1	1	1		E40	A119/W122	L95/C221	L269/C395
9	517	0	6/94	165/2	YH/MR	7.21449e-05	1	1	1		Y6/M93	-	-	-
9	517	0	424/450	165/2	SN/CF	7.21449e-05	2	1	1		-	-	S59/C85	S233/C259
5	695	0	41/309/312/460/589	162/2	EQ/AV/WR/LW/CF	7.48167e-05	1	1	1		E40	A119/W122	L95/C221	L269/C395
5	1151	0	94/498	159/2	MT/GR	7.76398e-05	1	1	1		M93	-	G130	G303
5	1151	0	337/588	159/2	SP/FS	7.76398e-05	2	1	1		-	S146	F220	F394
8	520	0	6/94	157/2	YH/MR	7.96115e-05	1	1	1		Y6/M93	-	-	-
8	861	0	345/578	155/2	AV/SN	8.16593e-05	1	1	1		-	A154	S210	A154/S384
8	861	0	253/268	155/2	FL/SR	8.16593e-05	2	1	1		-	F63/S78	-	F63/S78
5	620	0	115/246/281/363	39/3	VT/RN/TA/AV	8.7108e-05	1	1	1		T114	N56/A91/V172	-	N56/A91/V172
7	862	0	345/578	150/2	AV/SN	8.71384e-05	1	1	1		-	A154	S210	A154/S384
7	862	0	253/268	150/2	FL/SR	8.71384e-05	2	1	1		-	F63/S78	-	F63/S78
2	1450	1	352/414	26/2/1	IKT/LHR	9.12242e-05	1	1	1		-	I161	L49	I161/L223
7	359	0	359/479	140/2	TI/SP	9.98901e-05	1	1	1		-	T168	S114	T168/S288
3	779	0	235/241/244	37/3	LF/NQ/DA	0.000101215	2	1	1		-	L45/N51/D54	-	L45/N51/D54
5	1622	0	206/346	134/2	LF/QP	0.000108933	1	1	1		-	L16/Q155	-	L16/Q155
8	1311	0	536/592	134/2	VA/VA	0.000108933	2	1	1		-	-	V168/V224	V342/V398
8	1311	0	374/387	134/2	LP/LW	0.000108933	3	1	1		-	-	L9/L22	L183/L196
3	144	0	158/167/178	36/3	RG/RP/QR	0.000109421	2	1	1		R157/R166/Q177	-	-	-
3	144	0	349/355/490	36/3	VA/IT/KR	0.000109421	5	1	1		-	V158/I164	K122	V158/I164/K296
4	302	0	274/568	36/3	LI/FY	0.000109421	1	1	1		-	I84	F200	I84/F374
7	1314	0	536/592	129/2	VA/VA	0.00011744	2	1	1		-	-	V168/V224	V342/V398
7	1314	0	374/387	129/2	LP/LW	0.00011744	3	1	1		-	-	L9/L22	L183/L196
5	1447	0	38/96/343/345/349/490	124/2	LM/LI/SN/AV/VA/KR	0.000126984	1	1	1		L37/L95	S152/A154/V158	K122	S152/A154/V158K296
5	1447	0	319/355/361/411	124/2	QR/IN/DV/PT	0.000126984	2	1	1		-	Q129/I164/D170	P46	Q129/I164/D170/P220
3	369	0	149/177/343/529/589	34/3	VI/ST/SN/YF/CY	0.0001287	2	1	1		V148/S176	S156	Y161/C221	Y335/C395
9	1873	0	80/114	121/2	PQ/ED	0.00013328	1	1	1		P79/E113	-	-	-
1	583	0	25/183/572	33/3	FY/SP/SN	0.000140056	3	1	1		F24/S181	-	S204	S378
5	8	0	256/263/278	114/2	GR/GV/VM	0.000149925	1	1	1		-	G66/G73/V88	-	-
6	2150	0	164/539	114/2	PR/SF	0.000149925	1	1	1		P163	-	S171	S345
1	1019	0	127/128	17/4	IN/RH	0.000167084	1	1	1		I126/R127	-	-	-
2	780	0	235/241/244	31/3	LF/NQ/DA	0.000167112	2	1	1		-	L45/N51/D54	-	L45/N51/D54
2	149	0	349/355/490	31/3	VA/IT/KR	0.000167112	1	1	1		-	V158/I164	K122	V158/I164/K296
2	149	0	158/167/178	31/3	RG/RP/QR	0.000167112	3	1	1		R157/R166/Q177	-	-	-
3	745	0	39/194	31/3	YH/WV	0.000167112	1	1	1		Y38	W4	-	W4
3	2199	0	113/314	30/3	RK/ST	0.000183285	2	1	1		R112	S124	-	S124
6	360	0	359/479	102/2	TI/SP	0.000186707	1	1	1		-	T168	S114	T168/S288
8	1897	0	80/114	97/2	PQ/ED	0.000206143	1	1	1		P79/E113	-	-	-
8	1897	0	352/405	97/2	IT/NS	0.000206143	3	1	1		-	I161	N40	I161/N214
1	1521	0	215/364	16/4	FL/PQ	0.000206398	1	1	1		-	F25/P173	-	F25/P173
1	1929	0	402/404	16/4	TI/LH	0.000206398	2	1	1		-	-	T37/L39	T211/L213
1	1453	1	352/414	19/2/1	IKT/LHR	0.00021645	1	1	1		-	I161	L49	I161/L223
5	1759	0	68/311	94/2	TN/QK	0.000219298	1	1	1		T67	Q121	-	Q121
5	1759	0	84/194/373/470	94/2	DE/WP/LF/PA	0.000219298	2	1	1		D83	W4	L8/P105	W4/L182/P279
7	1902	0	80/114	92/2	PQ/ED	0.000228781	1	1	1		P79/E113	-	-	-
7	1902	0	78/450	92/2	ED/CF	0.000228781	2	1	1		E77	-	C85	C259
7	1902	0	352/405	92/2	IT/NS	0.000228781	4	1	1		-	I161	N40	I161/N214
5	2061	0	299/304	87/2	SF/DG	0.000255363	3	1	1		-	S109/D114	-	S109/D114
5	2061	0	337/589	87/2	SP/CY	0.000255363	4	1	1		-	S146	C221	S146/C395
5	2179	0	164/539	85/2	PR/SF	0.000267308	1	1	1		P163	-	S171	S345
5	2179	0	375/400	85/2	GR/WL	0.000267308	2	1	1		-	-	L8/W35	L182/W209
4	1226	0	94/498	84/2	MT/GR	0.000273598	1	1	1		M93	-	G130	G303
4	1226	0	337/588	84/2	SP/FS	0.000273598	2	1	1		-	S146	F220	F394
1	150	0	349/355/490	26/3	VA/IT/KR	0.000273673	1	1	1		-	V158/I164	K122	V158/I164/K296
2	1450	0	113/245	26/3	RK/AS	0.000273673	2	1	1		R112	A55	-	A55
1	2034	1	36/370	17/2/1	TSA/SAT	0.000292398	1	1	1		S35	-	A5	A178
2	751	0	39/194	25/3	YH/WV	0.00030525	3	1	1		Y38	W4	-	W4
2	1395	0	22/66/178	25/3	SA/LV/QK	0.00030525	1	1	1		S22/L65/Q177	-	-	-
4	778	0	22/37	79/2	SP/AT	0.000308642	1	1	1		S22/A36	-	-	-
4	698	0	41/51/88/250/309/312/410/460/589	79/2	EQ/PY/SG/VA/AV/WR/TI/LW/CF	0.000308642	1	1	1		E40/P50/S87	V60/A119/W122	T45/L95/C221	V60/A119/W122/T219/L269/C395
1	1763	0	158/341	24/3	RG/TA	0.00034188	1	1	1		R157	T150	-	T150
2	378	0	355/594	24/3	IT/IN	0.00034188	1	1	1		-	I164	I226	I164/I400
2	378	0	149/177/343/529/571/589	24/3	VI/ST/SN/YF/PR/CY	0.00034188	3	1	1		V148/S176	S156	Y161/P203/C221	Y335/P377/C395
3	936	0	253/268	74/2	FL/SR	0.000350877	1	1	1		-	F63/S78	-	F63/S78
4	2075	0	337/589	73/2	SP/CY	0.00036036	1	1	1		-	S146	C221	S146/C395
4	2075	0	299/304	73/2	SF/DG	0.00036036	4	1	1		-	S109/D114	-	S109/D114
2	2201	0	113/314	23/3	RK/ST	0.000384615	4	1	1		R112	S124	-	S124
4	1448	0	38/96/343/345/349/490	70/2	LM/LI/SN/AV/VA/KR	0.000391236	2	1	1		L37/L95	S152/A154/V158	K122	S152/A154/V158K296
4	1448	0	319/326/355/361/411	70/2	QR/RK/IN/DV/PT	0.000391236	3	1	1		-	Q129/R135/I164/D170	P46	Q129/R135/I164/D170/P220
6	866	0	345/578	68/2	AV/SN	0.000414079	1	1	1		-	A154	S210	A154/S384
2	423	0	113/395	22/3	KR/RQ	0.000434783	1	1	1		R112	-	Q30	Q204
4	2198	0	375/400	66/2	GR/WL	0.000438982	1	1	1		-	-	L8/W35	L182/W209
4	1315	0	322/374/387	65/2	QL/LP/LW	0.000452284	1	1	1		-	Q132	L9/L22	L183/L196
6	1904	0	274/407/436	64/2	IL/LV/GR	0.000466201	2	1	1		-	I84	L42/G71	L216/G245
6	1904	0	352/405	64/2	IT/NS	0.000466201	3	1	1		-	I161	N40	I161/N214
5	868	0	345/578	63/2	AV/SN	0.000480769	1	1	1		-	A154	S210	A154/S384
1	782	0	235/241/244/247	21/3	LF/NQ/DA/KQ	0.000494071	3	1	1		-	L45/N51/D54	-	L45/N51/D54
6	1995	0	199/212/386/394/418	62/2	RP/LV/LW/PA/SW	0.000496032	2	1	1		-	R9/L22	L21/P29/S53	R9/L22/L195/S227
5	361	0	359/479	60/2	TI/SP	0.000528821	1	1	1		-	T168	S114	T168/S288
5	361	0	195/286	60/2	ST/SA	0.000528821	2	1	1		-	S5/S96	-	S5/S96
5	1909	0	274/407/436	59/2	IL/LV/GR	0.000546448	2	1	1		-	I84	L42/G71	L216/G245
5	1909	0	352/405	59/2	IT/NS	0.000546448	3	1	1		-	I161	N40	I161/N214
1	2267	0	181/405	20/3	ED/NS	0.000564653	3	1	1		E180	-	N40	N214
1	755	0	39/194	20/3	YH/WV	0.000564653	3	1	1		Y38	W4	-	W4
5	2001	0	199/212/386/394/418	56/2	RP/LV/LW/PA/SW	0.000604961	5	1	1		-	R9/L22	L21/P29/S53	R9/L22/L195/S227
2	562	0	13/68/566	55/2	VA/NS/MI	0.000626566	3	1	1		V13/N67	-	M198	M372
4	366	0	359/479	55/2	TI/SP	0.000626566	3	1	1		-	T168	S114	T168/S288
1	1453	0	113/245	19/3	RK/AS	0.000649351	2	1	1		R112	A55	-	A55
3	1257	0	109/499	53/2	LI/TN	0.000673401	1	1	1		L108	-	T131	T305
3	1257	0	94/498	53/2	MT/GR	0.000673401	2	1	1		M93	-	G130	G303
3	1760	0	501/529	52/2	MT/YF	0.000698812	2	1	1		-	-	M133/Y161	M306/Y335
3	1760	0	260/420	52/2	PL/SF	0.000698812	3	1	1		-	P70	S55	P70/S229
3	1760	0	368/429	52/2	NT/CY	0.000698812	4	1	1		-	-	N3/C64	N176/C238
1	2245	0	16/85	18/3	LI/LA	0.00075188	1	1	1		L16/L84	-	-	-
4	2005	0	199/212/386/394/418	50/2	RP/LV/LW/PA/SW	0.000754148	5	1	1		-	R9/L22	L21/P29/S53	R9/L22/L195/S227
4	883	0	345/578	48/2	AV/SN	0.000816326	1	1	1		-	A154	S210	A154/S384
3	1449	0	319/323/326/355/361/411	47/2	QR/DT/RK/IN/DV/PT	0.00085034	1	1	1		-	Q129/D113/R135/I164/D170	P46	Q129/R135/I164/D170/P220
3	1449	0	38/96/343/345/349/490	47/2	LM/LI/SN/AV/VA/KR	0.00085034	3	1	1		L37/L95	S152/A154/V158	K122	S152/A154/V158K296
1	2034	0	5/284/299/495/564/581	17/3	HP/SP/TS/TP/LW/IM	0.000877193	1	1	1		P5	P94/S109	P127/W196/M213	P94/S109/P301/W370/M387
1	2205	0	113/314	17/3	RK/ST	0.000877193	2	1	1		R112	S124	-	S124
1	1950	0	507/509/524	17/3	CS/KR/WS	0.000877193	2	1	1		-	-	C139/K141/W156	C313/K315/W330
1	380	0	36/75/149/177/343/529/571/589	17/3	TS/SG/VI/ST/SN/YF/PR/CY	0.000877193	1	1	1		S35/S74/V148/S176	S156	Y161/P203/C221	Y335/P377/C395
1	380	0	355/594	17/3	IT/IN	0.000877193	3	1	1		-	I164	I226	I164/I400
2	1762	0	260/420	46/2	PL/SF	0.000886525	2	1	1		-	P70	S55	P70/S229
3	2010	0	199/212/386/394/418	45/2	RP/LV/LW/PA/SW	0.000925069	3	1	1		-	R9/L22	L21/P29/S53	R9/L22/L195/S227
3	699	0	432/513	44/2	PQ/GA	0.000966184	1	1	1		-	-	P67/G145	P241/SG319
1	1265	0	170/494	42/2	QK/TS	0.00105708	1	1	1		Q169	-	T126	T300
2	81	0	244/256/263/274/278	40/2	DG/GR/GV/IL/VM	0.00116144	1	1	1		-	D54/G66/G73/I84/V88	-	D54/G66/G73/I84/V88
2	1340	0	169/362	40/2	ST/PL	0.00116144	1	1	1		S168	P171	-	P171
3	1110	0	94/370	40/2	MR/AT	0.00116144	1	1	1		M93	-	A5	A178
3	1110	0	101/207/246	40/2	LI/SA/NW	0.00116144	2	1	1		L100	S17/H56	-	S17/H56
3	1110	0	27/56/183/332	40/2	ST/LI/SP/FL	0.00116144	4	1	1		S26/L55/S181	F141	-	F141
2	701	0	432/513	39/2	PQ/GA	0.00121951	1	1	1		-	-	P67/G145	P241/SG319
3	521	0	6/94	39/2	YH/MR	0.00121951	1	1	1		Y6/M93	-	-	-
3	779	0	311/370	38/2	QR/AS	0.00128205	1	1	1		-	Q121	A5	Q121/A178
4	1911	0	578/586	38/2	SR/IL	0.00128205	1	1	1		-	-	S210/I218	S384/I392
3	891	0	345/578	37/2	AV/SN	0.00134953	1	1	1		-	A154	S210	A154/S384
3	144	0	195/241	37/2	ST/NT	0.00134953	1	1	1		-	S5/N51	-	S5/N51
3	144	0	575/586	37/2	NT/IL	0.00134953	4	1	1		-	-	N207/I218	N381/I392
4	1817	0	68/311	36/2	TN/QK	0.00142248	1	1	1		T67	Q121	-	Q121
4	1817	0	84/178/194/373/470/576	36/2	DE/QR/WP/LF/PA/IT	0.00142248	2	1	1		D83/Q177	W4	L8/P105/I208	L182/P279/I382
2	464	0	162/572	35/2	PS/SR	0.0015015	1	1	1		P161	-	S204	S378
3	369	0	78/113	35/2	ED/RK	0.0015015	3	1	1		E77/R112	-	-	-
3	822	0	280/529	35/2	AT/YF	0.0015015	1	1	1		-	A90	Y161	A90/Y335
3	822	0	22/37	35/2	SP/AT	0.0015015	2	1	1		S22/A36	-	-	-
1	583	0	13/68/566	34/2	VA/NS/MI	0.0015873	1	1	1		V13/N67	-	M198	M372
2	522	0	6/94	34/2	YH/MR	0.0015873	2	1	1		Y6/M93	-	-	-
2	2231	0	375/400	33/2	GR/WL	0.00168067	1	1	1		-	-	L8/W35	L182/W209
3	1915	0	578/586	33/2	SR/IL	0.00168067	1	1	1		-	-	S210/I218	S384/I392
3	1915	0	147/298	33/2	TN/LF	0.00168067	3	1	1		T146	L108	-	L108
2	780	0	311/370	32/2	QR/AS	0.00178253	1	1	1		-	Q121	A5	Q121/A178
2	149	0	195/241	32/2	ST/NT	0.00178253	2	1	1		-	S5/N51	-	S5/N51
2	149	0	575/586	32/2	NT/IL	0.00178253	5	1	1		-	-	N207/I218	N381/I392
3	745	0	5/36/41/51/88/250/309/312/410/460/589	32/2	PH/ST/EQ/PY/SG/VA/AV/WR/TI/LW/CF	0.00178253	3	1	1		P5/S35/E40/P50/S87	V60/A119/W122	T45/L95/C221	V60/A119/W122/T219/L269/C395
2	1540	0	274/568	31/2	LI/FY	0.00189394	1	1	1		-	I84	F200	I84/F374
2	897	0	345/578	31/2	AV/SN	0.00189394	1	1	1		-	A154	S210	A154/S384
2	2117	0	337/589	31/2	SP/CY	0.00189394	1	1	1		-	S146	C221	S146/C395
2	2117	0	299/304	31/2	SF/DG	0.00189394	2	1	1		-	S109/D114	-	S109/D114
3	1821	0	68/311	31/2	TN/QK	0.00189394	1	1	1		T67	Q121	-	Q121
3	1821	0	84/178/194/373/470/576	31/2	DE/QR/WP/LF/PA/IT	0.00189394	2	1	1		D83/Q177	W4	L8/P105/I208	L182/P279/I382
1	526	0	6/94	28/2	YH/MR	0.00229885	1	1	1		Y6/M93	-	-	-
1	150	0	195/241	27/2	ST/NT	0.00246305	2	1	1		-	S5/N51	-	S5/N51
1	1227	0	337/588	27/2	SP/FS	0.00246305	1	1	1		-	S146	F220	F394
2	830	0	280/529	27/2	AT/YF	0.00246305	1	1	1		-	A90	Y161	A90/Y335
2	1450	0	319/323/326/355/361/411	27/2	QR/DT/RK/IN/DV/PT	0.00246305	1	1	1		-	Q129/D113/R135/I164/D170	P46	Q129/R135/I164/D170/P220
2	1450	0	38/96/343/345/349/490	27/2	LM/LI/SN/AV/VA/KR	0.00246305	3	1	1		L37/L95	S152/A154/V158	K122	S152/A154/V158K296
1	2151	0	136/183	26/2	PQ/SP	0.0026455	1	1	1		P135/S181	-	-	-
1	2151	0	80/342	26/2	PQ/VA	0.0026455	2	1	1		P79	V151	-	-
2	751	0	258/281	26/2	TA/AV	0.0026455	1	1	1		-	T68/A91	-	T68/A91
2	751	0	5/36/41/51/88/250/309/312/410/460/589	26/2	PH/ST/EQ/PY/SG/VA/AV/WR/TI/LW/CF	0.0026455	4	1	1		P5/S35/E40/P50/S87	V60/A119/W122	T45/L95/C221	V60/A119/W122/T219/L269/C395
2	2077	0	370/419	26/2	AS/QR	0.0026455	1	1	1		-	-	A5/Q54	A178/Q228
2	2077	0	64/136	26/2	DG/QP	0.0026455	2	1	1		G63/P135	-	-	-
2	1395	0	154/157	26/2	RG/PT	0.0026455	2	1	1		G153/P156	-	-	-
2	1395	0	115/448	26/2	TV/FC	0.0026455	3	1	1		T114	-	F83	F257
1	2118	0	337/589	25/2	SP/CY	0.002849	1	1	1		-	S146	C221	S146/C395
1	2118	0	299/304	25/2	SF/DG	0.002849	2	1	1		-	S109/D114	-	S109/D114
1	1543	0	136/274/568	25/2	PQ/LI/FY	0.002849	1	1	1		P135	I84	F200	I84/F374
1	1763	0	74/577	25/2	GN/LS	0.002849	3	1	1		G73	-	L209	L383
1	1763	0	260/412/420/457	25/2	PL/VE/SF/IT	0.002849	4	1	1		-	P70	V47/S55/I92	V221/S229/I266
2	1922	0	578/586	25/2	SR/IL	0.002849	1	1	1		-	-	S210/I218	S384/I392
2	1922	0	147/298	25/2	TN/LF	0.002849	3	1	1		T146	L108	-	L108
2	1822	0	68/181/311	25/2	TN/EG/QK	0.002849	1	1	1		N67/E180	Q121	-	Q121
2	1822	0	441/448	25/2	CY/FC	0.002849	3	1	1		-	T150	C76/F83	C250/F257
2	1822	0	84/178/194/373/470/576	25/2	DE/QR/WP/LF/PA/IT	0.002849	4	1	1		D83/Q177	W4	L8/P105/I208	L182/P279/I382
2	2030	0	101/136	25/2	LI/PQ	0.002849	2	1	1		L100/P135	-	-	-
2	378	0	50/318	25/2	ST/HL	0.002849	4	1	1		S49	H128	-	-
2	378	0	78/113	25/2	ED/RK	0.002849	5	1	1		E77/R112	-	-	-
1	1970	0	274/490	24/2	IL/RK	0.00307692	1	1	1		-	I84	K122	I84/K296
1	1970	0	27/50/539/576	24/2	SN/ST/SY/IT	0.00307692	2	1	1		S26/S49	-	S171/I208	S345/I382
2	1111	0	174/581	24/2	RC/MI	0.00307692	1	1	1		R173	-	M213	M337
2	2201	0	200/414	24/2	KQ/LP	0.00307692	3	1	1		-	K10	L49	K10/L223
1	782	0	298/320	22/2	LI/TA	0.00362319	1	1	1		-	L108/T130	-	-
1	782	0	311/370	22/2	QR/AS	0.00362319	2	1	1		-	Q121	A5	Q121/A178
1	1875	0	85/405	21/2	LA/NS	0.00395257	1	1	1		L84	-	N40	N214
1	1875	0	341/342	21/2	TI/VA	0.00395257	2	1	1		-	T150/V151	-	T150/V151
1	2081	0	50/370/419	21/2	SP/AS/QR	0.00395257	1	1	1		S49	-	A5/Q54	A178/Q228
1	2267	0	101/358	21/2	LI/KT	0.00395257	4	1	1		L100	K167	-	K167
1	755	0	5/36/41/51/88/250/309/312/410/460/564/589	21/2	PH/ST/EQ/PY/SG/VA/AV/WR/TI/LW/WS/CF	0.00395257	2	1	1		P5/S35/E40/P50/S87	V60/A119/W122	T45/L95/W196/C221	T219/L269/W370/C395
1	1453	0	319/323/326/355/361/411	20/2	QR/DT/RK/IN/DV/PT	0.004329	1	1	1		-	Q129/D113/R135/I164/D170	P46	Q129/R135/I164/D170/P220
1	1453	0	38/96/343/345/349/490	20/2	LM/LI/SN/AV/VA/KR	0.004329	3	1	1		L37/L95	S152/A154/V158	K122	S152/A154/V158K296
1	837	0	280/529	20/2	AT/YF	0.004329	1	1	1		-	A90	Y161	A90/Y335
1	1360	0	114/207	20/2	EQ/SA	0.004329	2	1	1		E113	S17	-	S17
1	1360	0	156/581	20/2	ST/MI	0.004329	3	1	1		S155	-	M213	M337
1	1827	0	84/178/194/373/470/576	20/2	DE/QR/WP/LF/PA/IT	0.004329	1	1	1		D83/Q177	W4	L8/P105/I208	L182/P279/I382
1	1827	0	68/181/311	20/2	TN/EG/QK	0.004329	2	1	1		N67/E180	Q121	-	Q121
1	1827	0	341/441/448	20/2	TI/CY/FC	0.004329	4	1	1		-	-	C76/F83	C250/F257
1	1399	0	115/448	20/2	TV/FC	0.004329	1	1	1		T114	-	F83	F257
1	1789	0	60/93	19/2	IV/NH	0.00476191	1	1	1		I59/N92	-	-	-
1	1789	0	5/61	19/2	PT/LV	0.00476191	2	1	1		P5/L60	-	-
1	1067	0	88/98/310	19/2	SG/IL/MI	0.00476191	1	1	1		S87/I97	M120	-	-
1	255	0	75/349/356/490	18/2	SG/VA/LF/KR	0.00526316	3	1	1		N74	V158/L165	K122	V158/L165/K296
1	2034	0	238/379/566	18/2	YH/GV/IM	0.00526316	2	1	1		-	H48	V14/M198	V188/M372
1	2205	0	370/490	18/2	AT/RK	0.00526316	1	1	1		-	-	A5/K122	A178/K296
1	1950	0	584/588	18/2	LF/FL	0.00526316	1	1	1		-	-	L216/F220	L390/F394
1	1950	0	274/407/436	18/2	IL/LV/GR	0.00526316	3	1	1		-	I84	L42/G71	L216/G245
1	1950	0	352/358/405	18/2	IT/KT/NS	0.00526316	4	1	1		-	I161/K167	N40	I161/K167/N214
1	1950	0	115/138	18/2	TS/AG	0.00526316	5	1	1		T114/A137	-	-	-
1	1341	0	169/362	18/2	ST/PL	0.00526316	1	1	1		S168	P171	-	P171
1	1929	0	578/586	18/2	SR/IL	0.00526316	1	1	1		-	-	S210/I218	S384/I392
1	1929	0	147/298	18/2	TN/LF	0.00526316	3	1	1		T146	L108	-	L108
1	1114	0	174/581	18/2	RC/MI	0.00526316	1	1	1		R173	-	M213	M337
1	564	0	568/569	18/2	FY/WL	0.00526316	1	1	1		-	-	F200/W201	F374/W375
1	481	0	162/572	18/2	PS/SR	0.00526316	2	1	1		P161	-	S204	S378
