## Supplementary material for "Residue-level predictions of the protein-protein interactions of the hepatitis B virus core and envelope proteins": iBIS output: SupplementaryData11_C_BIS2_CLUSTERS_CV.xlsx

### Sheet: Feuil1
iter	subtree	dimension	list_of_positions	number_of_sequences	aa_type	p_value	cluster_id	Ssymm	Senv		Core	preS	HBs-S	HBs-L
7	1653	0	503/514	66/35	FI/GR	5.96735e-28	1	1	1		-	-	F134/G145	F308/G319
6	1664	0	503/514	55/35	FI/GR	8.83034e-26	1	1	1		-	-	F134/G145	F308/G319
5	1669	0	503/514	50/35	FI/GR	1.11559e-24	1	1	1		-	-	F134/G145	F308/G319
5	215	0	50/366	150/16	ST/NS	1.32768e-22	2	1	1		S49	N174	-	N174
4	217	0	50/366	145/16	ST/NS	2.21831e-22	1	1	1		S49	N174	-	N174
7	639	0	78/113	148/14	ED/RK	1.81229e-20	1	1	1		E77/R112	-		-
9	2904	0	402/406	177/13	WL/NS	2.25329e-20	1	1	1		-	-	W36/N40	W210/N214
11	1590	0	233/544	286/11	PS/LS	3.03546e-20	2	1	1		-	P41	L175	P41/L349
8	2905	0	402/406	172/13	WL/NS	3.22422e-20	1	1	1		-	-	W36/N40	W210/N214
10	1644	0	233/544	232/11	PS/LS	2.87893e-19	4	1	1		-	P41	L175	P41/L349
9	1646	0	233/544	226/11	PS/LS	3.81269e-19	3	1	1		-	P41	L175	P41/L349
8	1648	0	233/544	216/11	PS/LS	6.19096e-19	4	1	1		-	P41	L175	P41/L349
7	1653	0	406/427	86/15	NS/SL	3.36106e-18	3	1	1		-	-	N40/S61	N214/S235
6	1664	0	406/427	75/15	NS/SL	2.18361e-17	2	1	1		-	-	N40/S61	N214/S235
6	3302	0	194/195	100/13	WR/SF	2.60464e-17	4	1	1		-	W4/S5	-	W4/S5
5	1669	0	406/427	70/15	NS/SL	5.56035e-17	2	1	1		-	-	N40/S61	N214/S235
7	2987	0	402/406	90/13	WL/NS	9.3423e-17	1	1	1		-	-	W36/N40	W210/N214
6	3000	0	402/406	76/13	WL/NS	7.11234e-16	1	1	1		-	-	W36/N40	W210/N214
5	2281	0	113/115	42/17	RQ/TV	3.60349e-15	1	1	1		R112/T114	-	-	-
5	3338	0	194/195	64/13	WR/SF	5.44228e-15	1	1	1		-	W4/S5	-	W4/S5
5	3338	0	28/64	64/13	IV/GV	5.44228e-15	3	1	1		I27/G63	-	-	-
7	1653	0	233/544	90/11	PS/LS	6.29168e-15	4	1	1		-	P41	L175	P41/L349
4	1699	0	503/514	35/18	IF/RG	1.54757e-14	1	1	1		-	-	F134/G145	F308/G319
4	3341	0	194/195	58/13	WR/SF	1.72103e-14	1	1	1		-	W4/S5	-	W4/S5
4	3341	0	28/64	58/13	IV/GV	1.72103e-14	2	1	1		I27/G63	-	-	-
6	1664	0	233/544	79/11	PS/LS	2.40357e-14	3	1	1		-	P41	L175	P41/L349
5	3021	0	402/406	55/13	WL/NS	3.18789e-14	1	1	1		-	-	W36/N40	W210/N214
5	1669	0	233/544	74/11	PS/LS	4.68709e-14	3	1	1		-	P41	L175	P41/L349
3	738	0	78/113/136/356	46/14	ED/RK/PQ/IV	5.76505e-14	6	1	1		E77/R112/P135	I164	-	-
4	1699	0	406/427	38/15	NS/SL	1.59991e-13	2	1	1		-	-	N40/S61	N214/S235
4	2282	1	88/114	22/17/1	SRT/EQV	4.89993e-13	2	1	1		S87/E113	-	-	-
3	3363	0	28/64	36/13	IV/GV	3.80812e-12	5	1	1		I27/G63	-	-	-
2	742	0	36/78/113/136/356	32/14	ST/ED/RK/PQ/IV	4.16879e-12	4	1	1		S35/E77/R112/P135	I164	-	-
4	3043	0	402/406	33/13	WL/NS	9.82644e-12	1	1	1		-	-	W36/N40	W210/N214
4	2282	0	22/75/113/115	23/17	SE/SG/RQ/TV	1.12698e-11	4	1	1		S21/V74/R112/T114	-	-	-
3	738	0	350/397	50/10	AV/SR	1.32636e-11	2	1	1		-	A158	S31	A158/S205
5	384	0	369/371	70/8	NS/AT	4.26496e-11	1	1	1		-	-	N3/T5	N177/T179
4	2282	0	276/280	26/14	IT/VA	4.30906e-11	3	1	1		-	I84/V88	-	I84/V88
7	164	0	21/321	293/5	PQ/QK	5.28138e-11	2	1	1		P20	Q129	-	Q129
3	218	0	50/366	21/16	ST/NS	7.76652e-11	1	1	1		S49	N174	-	N174
2	3303	0	341/433	21/15	GA/PQ	1.79601e-10	3	1	1		-	G149	P67	G149/P241
3	2285	0	22/75/88/113/114/115	18/17	SE/SG/SR/RQ/EQ/TV	2.20382e-10	3	1	1		S21/S74/S87/R112/E113/T114	-	-	-
2	742	0	350/397	36/10	AV/SR	2.45318e-10	3	1	1		-	A158	S31	A158/S205
5	3338	0	588/593	70/7	FS/VA	4.15834e-10	5	1	1		-	-	F219/V224	F393/V398
3	2285	0	276/280	21/14	IT/VA	4.31042e-10	2	1	1		-	I84/V88	-	I84/V88
10	3123	0	231/237/240	172/5	NE/FL/NH	7.31243e-10	1	1	1		-	N39/F45/N48	-	N39/F45/N48
4	3341	0	588/593	64/7	FS/VA	7.51941e-10	4	1	1		-	-	F219/V224	F393/V398
3	3055	0	402/406	21/13	WL/NS	1.07761e-09	1	1	1		-	-	W36/N40	W210/N214
4	1699	0	28/96	45/8	IV/LI	1.12826e-09	3	1	1		I27/L95	-	-	-
7	2259	1	5/51	110/4/1	PHX/PAX	1.30313e-09	1	1	1		P5/P50	-	-	-
3	3363	0	132/156	41/8	AP/ST	2.2174e-09	4	1	1		A131/S155	-	-	-
5	384	0	13/265/282	72/6	VA/GS/VA	3.8933e-09	2	1	1		V13	G73/A90	-	G73/A90
6	2260	1	5/51	75/4/1	PHX/PAX	8.31946e-09	1	1	1		P5/P50	-	-	-
7	3162	0	217/219	101/5	LF/DG	9.86769e-09	1	1	1		-	F25/D27	-	F25/D27
3	3206	0	5/528	23/10	HP/VA	1.08037e-08	2	1	1		P5	-	A159	A333
3	3363	0	588/593	42/7	FS/VA	1.16414e-08	6	1	1		-	-	F219/V224	F393/V398
2	3056	0	402/406	16/13	WL/NS	1.47354e-08	1	1	1		-	-	W36/N40	W210/N214
4	1415	0	514/577	55/6	GA/IT	1.80098e-08	4	1	1		-	-	G145/I208	G319/I382
1	1670	0	233/544	18/11	PS/LS	2.8904e-08	1	1	1		-	P41	L175	P41/L349
2	223	0	50/366	16/12	TS/SN	3.28712e-08	1	1	1		S49	N174	-	N174
3	1521	0	307/318/348/350/415/422/434/482/491/496	20/10	ST/TA/TN/AV/PL/PQ/IT/ST/KR/PT	3.32834e-08	1	1	1		-	S115/T126/T156/A158	P49/P56/I68/S114/K122/P127	S115/T126/T156/A158/P223/P230/I242/S288/K296/P301
6	3187	0	217/219	76/5	LF/DG	3.90296e-08	1	1	1		-	F25/D27	-	F25/D27
3	1700	0	28/96	27/8	IV/LI	4.24884e-08	3	1	1		I27/L95	-	-	-
5	384	0	21/131/321	73/5	PQ/PL/QK	4.73685e-08	3	1	1		P20/P130	Q129	-	Q129
2	2287	0	276/280	14/13	TI/AV	4.98547e-08	2	1	1		-	I84/V88	-	I84/V88
2	2287	0	22/75/88/113/114/115	17/10	ES/GS/RS/QR/QE/VT	1.18536e-07	3	1	1		S21/S74/S87/R112/E113/T114	-	-	-
1	915	0	181/531	15/11	GE/QL	1.2943e-07	1	1	1		E180	-	L162	L336
4	2339	0	573/574	28/7	SR/LV	1.48709e-07	1	1	1		-	-	S204/L205	S378/L379
2	1705	0	28/96/131	22/8	IV/LI/LT	1.70855e-07	1	1	1		I27/L95/P130	-	-	-
2	3364	0	28/64	13/12	VI/VG	1.92297e-07	6	1	1		I27/G63	-	-	-
2	1526	0	307/318/348/350/415/422/434/482/491/496	15/10	ST/TA/TN/AV/PL/PQ/IT/ST/KR/PT	3.05926e-07	1	1	1		-	S115/T126/T156/A158	P49/P56/I68/S114/K122/P127	S115/T126/T156/A158/P223/P230/I242/S288/K296/P301
3	1416	0	514/577	33/6	GA/IT	3.06502e-07	2	1	1		-	-	G145/I208	G319/I382
3	2342	0	573/574	23/7	SR/LV	4.91207e-07	1	1	1		-	-	S204/L205	S378/L379
1	744	0	350/397	14/10	AV/SR	5.09877e-07	2	1	1		-	A158	S31	A158/S205
1	744	0	36/78/113/136/356/369	14/10	TS/DE/KR/QP/VI/NS	5.09877e-07	3	1	1		S35/E77/R112/P135	I164	N3	I164/N177
5	1176	0	302/347/473	73/4	PS/PL/CR	7.38948e-07	2	1	1		-	P110/P155	F8	P110/P155/F182
1	1431	0	98/360	15/9	IL/TI	7.64816e-07	2	1	1		I97	T168	-	T168
2	1422	0	514/577	27/6	GA/IT	9.02879e-07	2	1	1		-	-	G145/I208	G319/I382
2	3364	0	132/156	17/8	AP/ST	9.24578e-07	5	1	1		A131/S155	-	-	-
4	1177	0	302/347/473	67/4	PS/PL/CR	1.02919e-06	2	1	1		-	P110/P155	F8	P110/P155/F182
3	1183	0	302/347/473	58/4	PS/PL/CR	1.79261e-06	2	1	1		-	P110/P155	F8	P110/P155/F182
3	738	0	5/529	56/4	PT/RK	2.05071e-06	1	1	1		P5	-	R160	R334
2	2347	0	573/574	18/7	SR/LV	2.0803e-06	1	1	1		-	-	S204/L205	S378/L379
2	3364	0	588/593	18/7	FS/VA	2.0803e-06	1	1	1		-	-	F219/V224	F393/V398
6	1370	0	411/553	137/3	AV/AV	2.23424e-06	2	1	1		-	-	A45/V184	A219/V258
6	835	0	120/465/518	132/3	LS/DG/CR	2.4938e-06	1	1	1		L119	-	D99/C149	D273/C323
3	1700	0	152/376/396/572	30/5	RC/GQ/RQ/PR	3.08041e-06	1	1	1		R151	-	G10/Q30/P203	G184/Q204/P377
1	2292	0	276/280	14/8	TI/AV	3.12725e-06	2	1	1		-	I84/V88	-	I84/V88
1	3023	0	243/265	12/9	RQ/GN	3.40217e-06	1	1	1		-	H51/G73	-	H51/G73
7	2259	0	534/539	112/3	WL/FS	4.05014e-06	2	1	1		-	-	W165/F170	W339/F344
2	2347	0	132/182/458/467	19/6	VA/PS/TI/RQ	5.64653e-06	2	1	1		A131/S181	-	I92/Q101	I266/Q275
1	3269	0	231/237/240/249	26/5	NE/FL/NH/QK	5.88543e-06	3	1	1		-	N39/F45/N48/Q57	-	N39/F45/N48/Q57
5	1375	0	411/553	98/3	AV/AV	6.0006e-06	2	1	1		-	-	A45/V184	A219/V258
2	742	0	5/529	42/4	PT/RK	6.12801e-06	2	1	1		P5	-	R160	R334
2	1184	0	302/347/380/473	41/4	PS/PL/VM/CR	6.71164e-06	2	1	1		-	P110/P155	V14/C107	P110/P155/V188/C281
1	1431	0	178/579	18/6	QK/SR	7.42964e-06	1	1	1		Q177	-	S210	S384
1	1431	0	101/514/577	18/6	LI/GA/IT	7.42964e-06	3	1	1		L100	-	G145/I208	G319/I382
1	3368	0	132/156	12/8	AP/ST	7.9384e-06	5	1	1		A131/S155	-	-	-
1	2352	0	218/219	12/8	PG/SD	7.9384e-06	2	1	1		-	P26/D27	-	P26/D27
4	1278	0	16/59	84/3	LI/AE	9.43441e-06	1	1	1		L16/A58	-	-	-
4	1278	0	248/572	84/3	NK/PR	9.43441e-06	3	1	1		-	N56	P203	N56/P377
2	3208	0	5/528	45800	HP/VA	1.0175e-05	2	1	1		P5	-	A159	A333
1	1531	0	307/318/348/350/358/415/422/434/482/491/496/529	45940	ST/TA/TN/AV/ST/PL/PQ/IT/ST/KR/PT/RK	1.08251e-05	1	1	1		-	S115/T126/T156/A158/S166	P49/P56/I68/S114/K122/P127/R160	S115/T126/T156/A158/S166/P223/P230/I242/S288/K296/P301/R334
6	2260	0	534/539	77/3	WL/FS	1.21714e-05	2	1	1		-	-	W165/F170	W339/F344
1	3368	0	588/593	13/7	FS/VA	1.28999e-05	1	1	1		-	-	F219/V224	F393/V398
1	3368	0	28/64	13/7	VI/VG	1.28999e-05	6	1	1		I27/G63	-	-	-
1	2352	0	573/574	13/7	SR/LV	1.28999e-05	1	1	1		-	-	S204/L205	S378/L379
1	2262	1	5/51	15/4/1	PHX/PAX	1.28999e-05	1	1	1		P5/P50	-	-	-
1	3065	0	402/406	13/7	LW/SN	1.28999e-05	1	1	1		-	-	W36/N40	W210/N214
1	3344	0	5/194/195	13/7	SP/RW/FS	1.28999e-05	1	1	1		P5	W4/S5	-	W4/S5
4	2908	0	578/589	74/3	LW/FL	1.36705e-05	1	1	1		-	-	L209/F219	L383/F393
6	1797	0	277/283	73/3	LV/AT	1.42247e-05	4	1	1		-	L85/A91	-	L85/A91
3	1291	0	248/572	71/3	NK/PR	1.54264e-05	2	1	1		-	N56	P203	N56/P377
3	1291	0	16/59	71/3	LI/AE	1.54264e-05	3	1	1		L16/A58	-	-	-
5	1800	0	277/283	68/3	LV/AT	1.74963e-05	4	1	1		-	L85/A91	-	L85/A91
1	3307	0	341/433/434	15/6	AG/QP/TI	1.84284e-05	2	1	1		-	G149	P67/I68	G149/P241/I242
1	74	0	312/529	15/6	MI/RK	1.84284e-05	2	1	1		-	M120	R160	M120/R334
3	2909	0	578/589	65/3	LW/FL	1.99537e-05	1	1	1		-	-	L209/F219	L383/F393
4	837	0	36/110	63/3	SA/TM	2.18531e-05	1	1	1		S35/T109	-	-	-
7	164	0	42/349	296/2	AT/TI	2.25973e-05	1	1	1		A41	T157	-	T157
11	1590	0	411/593	295/2	AT/VA	2.275e-05	1	1	1		-	-	A45/V224	A219/V398
11	1590	0	270/509/587	295/2	SG/TS/IL	2.275e-05	3	1	1		-	S78	T140/I218	S78/T314/I392
11	1590	0	232/241	295/2	NK/KT	2.275e-05	4	1	1		-	N40/K49	-	N40/K49
15	2413	0	252/254/593	292/2	VA/SA/VA	2.32175e-05	1	1	1		-	A60/A62	V224	A60/A62/V398
14	2421	0	252/254/593	283/2	VA/SA/VA	2.47097e-05	1	1	1		-	A60/A62	V224	A60/A62/V398
13	2425	0	252/254/593	277/2	VA/SA/VA	2.57858e-05	1	1	1		-	A60/A62	V224	A60/A62/V398
4	1415	0	411/553	58/3	AV/AV	2.77855e-05	1	1	1		-	-	A45/V184	A219/V258
2	1305	0	248/572	57/3	NK/PR	2.92227e-05	1	1	1		-	N56	P203	N56/P377
2	1305	0	16/59	57/3	LI/AE	2.92227e-05	3	1	1		L16/A58	-	-	-
3	738	0	131/464	57/3	TS/LV	2.92227e-05	5	1	1		P130	-	L98	L272
3	838	0	36/110	57/3	SA/TM	2.92227e-05	1	1	1		S35/T109	-	-	-
12	2426	0	252/254/593	258/2	VA/SA/VA	2.97e-05	1	1	1		-	A60/A62	V224	A60/A62/V398
12	2426	0	196/218	258/2	SF/PS	2.97e-05	2	1	1		-	S6/P26	-	S6/P26
12	2426	0	371/590	258/2	TS/CL	2.97e-05	3	1	1		-	-	T5/C221	T179/C395
5	2281	0	534/539	56/3	WL/FS	3.07607e-05	4	1	1		-	-	W165/F170	W339/F344
11	2427	0	196/218	244/2	SF/PS	3.3184e-05	1	1	1		-	S6/P26	-	S6/P26
11	2427	0	371/590	244/2	TS/CL	3.3184e-05	2	1	1		-	-	T5/C221	T179/C395
4	2282	1	131/152	37/2/1	QPT/PRQ	3.37382e-05	1	1	1		P130/R151	-	-	-
10	1644	0	270/509/587	241/2	SG/TS/IL	3.40101e-05	1	1	1		-	S78	T140/I218	S78/T314/I392
10	1644	0	411/593	241/2	AT/VA	3.40101e-05	2	1	1		-	-	A45/V224	A219/V398
10	1644	0	232/241	241/2	NK/KT	3.40101e-05	3	1	1		-	N40/K49	-	N40/K49
9	1646	0	270/500/509/587	235/2	SG/TP/TS/IL	3.57577e-05	1	1	1		-	S78	T131/T140/I215	S78/T305/T314/I392
9	1646	0	411/593	235/2	AT/VA	3.57577e-05	2	1	1		-	-	A45/V224	A219/V398
9	1646	0	232/241	235/2	NK/KT	3.57577e-05	4	1	1		-	N40/K49	-	N40/K49
10	2435	0	196/218	234/2	SF/PS	3.6062e-05	1	1	1		-	S6/P26	-	S6/P26
3	914	0	120/465/518	53/3	LS/DG/CR	3.6075e-05	3	1	1		L119	-	D99/C149	D273/C323
1	2292	0	22/75/88/113/114/115	17/5	ES/GS/RS/QR/QE/VT	3.79737e-05	3	1	1		S21/S74/S87/R112/E113/T114	-	-	-
9	2443	0	196/218	226/2	SF/PS	3.86429e-05	1	1	1		-	S6/P26	-	S6/P26
8	1648	0	84/458	225/2	ED/IT	3.89848e-05	1	1	1		E83	-	I92	I266
8	1648	0	411/593	225/2	AT/VA	3.89848e-05	2	1	1		-	-	A45/V224	A219/V398
8	1648	0	270/500/509/587	225/2	SG/TP/TS/IL	3.89848e-05	3	1	1		-	S78	T131/T140/I215	S78/T305/T314/I392
8	1648	0	232/241	225/2	NK/KT	3.89848e-05	5	1	1		-	N40/K49	-	N40/K49
8	2446	0	196/218	221/2	SF/PS	4.03991e-05	1	1	1		-	S6/P26	-	S6/P26
6	165	0	275/482	215/2	GS/SP	4.26694e-05	1	1	1		-	G83	S114	G83/S288
6	165	0	42/349	215/2	AT/TI	4.26694e-05	2	1	1		A41	T157	-	T157
4	1817	0	277/283	48/3	LV/AT	4.80192e-05	1	1	1		-	L85/A91	-	L85/A91
5	3189	0	217/219/419	47/3	LF/DG/SL	5.10204e-05	1	1	1		-	F25/D27	S53	F25/D27/S227
3	3363	0	246/283	46/3	EK/AE	5.4277e-05	3	1	1		-	P53/A91	-	P53/A91
1	1006	0	41/343	22/4	ED/VL	6.68896e-05	3	1	1		E40	V151	-	V151
2	943	0	353/369/384	22/4	IT/NS/GV	6.68896e-05	3	1	1		-	I161	N3/G18	I161/N177/G192
8	637	0	157/259	165/2	PT/FV	7.21449e-05	1	1	1		P156	F67	-	F67
5	215	0	265/514	164/2	GS/GA	7.30193e-05	1	1	1		-	G73	G145	G73/G319
4	3195	0	202/217/219/419	41/3	KQ/LF/DG/SL	7.55059e-05	1	1	1		-	Q10/F25/D27	S53	Q10/F25/D27/S227
7	639	0	157/259	160/2	PT/FV	7.66812e-05	2	1	1		P156	F67	-	F67
4	217	0	194/265/514	159/2	WP/GS/GA	7.76398e-05	2	1	1		-	W4/G73	G145	W4/G73/G319
8	1367	0	106/110	151/2	IL/TM	8.59993e-05	1	1	1		I105/T109	-	-	-
1	744	0	5/22/529/572	20/4	PT/SA/RK/PR	9.41088e-05	1	1	1		P5/S21	-	R160/P203	R334/P377
1	2197	0	407/419	20/4	FS/LS	9.41088e-05	1	1	1		-	-	F41/S53	F215/S227
7	1368	0	106/110	144/2	IL/TM	9.44733e-05	1	1	1		I105/T109	-	-	-
8	3299	0	357/400/417/482/517	142/2	FS/SL/QL/SP/TI	9.71251e-05	1	1	1		-	F165	S34/Q51/S114/T148	F165/S208/Q225/S288/T322
8	3299	0	209/279/335/509	142/2	ST/TK/AV/TI	9.71251e-05	2	1	1		-	S17/T87/A143	T140	S17/T87/A143/T314
4	2282	0	534/539	37/3	WL/FS	0.000101215	1	1	1		-	-	W165/F170	W339/F344
4	2282	0	202/219/353/358	37/3	KQ/DG/TI/LS	0.000101215	2	1	1		-	Q10/D27/I161/S166	-	Q10/D27/I161/S166
6	1370	0	106/110	138/2	IL/TM	0.000102775	1	1	1		I105/T109	-	-	-
3	1416	0	411/553	36/3	AV/AV	0.000109421	1	1	1		-	-	A45/V184	A219/V258
6	835	0	92/533	133/2	VI/ED	0.000110558	2	1	1		T91	-	E164	E338
6	835	0	525/542	133/2	WL/LF	0.000110558	3	1	1		-	-	W156/L173	W330/L347
6	835	0	392/395/446	133/2	LH/PL/FS	0.000110558	4	1	1		-	-	L26/P29/F80	L200/P203/F254
6	835	0	25/325	133/2	FS/DG	0.000110558	5	1	1		F24	D133	-	D133
6	835	0	294/305	133/2	GR/RI	0.000110558	6	1	1		-	G102/R113	-	G102/R113
7	3301	0	357/400/417/482/517	129/2	FS/SL/QL/SP/TI	0.00011744	1	1	1		-	F165	S34/Q51/S114/T148	F165/S208/Q225/S288/T322
7	3301	0	209/279/335/509	129/2	ST/TK/AV/TI	0.00011744	2	1	1		-	S17/T87/A143	T140	S17/T87/A143/T314
7	3301	0	232/329	129/2	NS/RK	0.00011744	3	1	1		-	N40/R137		N40/R137
7	970	0	352/499	124/2	PH/GE	0.000126984	1	1	1		-	P160	G130	P160/G304
2	2911	0	578/589	34/3	LW/FL	0.0001287	1	1	1		-	-	L209/F219	L383/F393
7	1753	0	84/458	120/2	ED/IT	0.000135483	1	1	1		E83	-	I92	I266
7	1753	0	411/593	120/2	AT/VA	0.000135483	2	1	1		-	-	A45/V224	A219/V398
7	1753	0	232/241	120/2	NK/KT	0.000135483	3	1	1		-	N40/K49	-	N40/K49
2	3303	0	415/467	33/3	PR/QR	0.000140056	2	1	1		-	-	P49/Q101	P223/Q275
7	2449	0	547/560	118/2	PA/WS	0.000140056	1	1	1		-	-	P178/W191	P352/W365
7	2449	0	196/218/320	118/2	SF/PS/HP	0.000140056	2	1	1		-	S6/P26/H128	-	S6/P26/H128
6	971	0	352/499	117/2	PH/GE	0.00014243	1	1	1		-	P160	G130	P160/G304
7	2259	0	29/89/512	113/2	RH/YH/ST	0.000152555	1	1	1		R28/Y88	-	S143	S317
3	1700	0	60/101	32/3	IV/LI	0.000152788	2	1	1		I59/L100	-	-	-
3	2285	0	534/539	32/3	WL/FS	0.000152788	1	1	1		-	-	W165/F170	W339/F344
6	3302	0	209/279/335/509	111/2	ST/TK/AV/TI	0.000158028	1	1	1		-	S17/T87/A143	T140	S17/T87/A143/T314
6	3302	0	357/400/417/482/517	111/2	FS/SL/QL/SP/TI	0.000158028	2	1	1		-	F165	S34/Q51/S114/T148	F165/S208/Q225/S288/T322
6	3302	0	232/329	111/2	NS/RK	0.000158028	3	1	1		-	N40/R137		N40/R137
1	3517	0	259/282	17/4	FI/AV	0.000167084	1	1	1		-	F67/A90	-	F67/A90
1	852	0	248/312/415	17/4	NT/MT/PR	0.000167084	2	1	1		-	N56/M120	P70	N56/M120/C243
1	946	0	353/369/384	17/4	IT/NS/GV	0.000167084	3	1	1		-	I161	N3/G18	I161/N177/G192
7	1964	0	410/575	105/2	GE/YH	0.000176336	1	1	1		-	-	G44/Y206	G218/Y380
2	1422	0	411/553	30/3	AV/AV	0.000183285	1	1	1		-	-	A45/V184	A219/V258
7	2987	0	97/100	101/2	KN/QR	0.000190367	2	1	1		K96/Q99	-	-	-
7	2987	0	78/114	101/2	ED/ED	0.000190367	3	1	1		E77/E113	-	-	-
7	2987	0	75/156	101/2	SG/ST	0.000190367	4	1	1		S74/S155	-	-	-
5	988	0	352/499	100/2	PH/GE	0.000194137	1	1	1		-	P160	G130	P160/G304
6	1966	0	410/575	100/2	GE/YH	0.000194137	1	1	1		-	-	G44/Y206	G218/Y380
5	1375	0	106/110	99/2	IL/TM	0.00019802	1	1	1		I105/T109	-	-	-
7	1653	0	270/482/500/509/587	99/2	SG/ST/TP/TS/IL	0.00019802	2	1	1		-	S68	S114/T131/T140/I218	S68/S288/T305/T314/I392
2	841	0	36/110	29/3	SA/TM	0.000201613	2	1	1		S35/T109	-	-	-
1	225	0	50/86/114/366/413	16/4	TS/VI/DE/SN/AK	0.000206398	2	1	1		S49/V85/E113	N174	T47	N174/T221
6	640	0	157/259/350	96/2	PT/FV/AV	0.000210393	1	1	1		P156	F67/A158	-	F67/A158
7	3443	0	59/270	93/2	AE/SN	0.000223964	1	1	1		A58	S78	-	S78
5	645	0	157/259/350	91/2	PT/FV/AV	0.000233754	1	1	1		P156	F67/A158	-	F67/A158
6	2454	0	547/560	91/2	PA/WS	0.000233754	1	1	1		-	-	P178/W191	P352/W365
6	2454	0	196/218/320	91/2	SF/PS/HP	0.000233754	2	1	1		-	S6/P26/H128	-	S6/P26/H128
1	1307	0	265/343	27/3	SG/VI	0.000246305	1	1	1		-	G73/V151	-	G73/V151
1	1307	0	248/572	27/3	NK/PR	0.000246305	2	1	1		-	N56	P203	N56/P377
1	1307	0	16/59	27/3	LI/AE	0.000246305	4	1	1		L16/A58	-	-	-
4	989	0	352/499	87/2	PH/GE	0.000255363	1	1	1		-	P160	G130	P160/G304
6	3000	0	97/100	87/2	KN/QR	0.000255363	2	1	1		K96/Q99	-	-	-
4	1278	0	50/296/312/327/395/492/553/562	85/2	ST/QR/ML/RK/PL/TA/VA/SL	0.000267308	2	1	1		S49	Q100/M120/R135	P29/T123/V184/S193	Q100/M120/R135/P203/T297/V358/S367
3	994	0	352/499	82/2	PH/GE	0.000286862	1	1	1		-	P160	G130	P160/G304
9	2706	0	59/226/453	81/2	AD/FL/LP	0.000293858	1	1	1		A58	F34	L87	F34/L261
9	2706	0	219/376	81/2	GD/GR	0.000293858	2	1	1		-	D27	G10	D27/G184
9	2706	0	254/384/407	81/2	SP/GR/FS	0.000293858	3	1	1		-	A62	G18/F41	A62/G193/F215
2	3208	0	181/546	25/3	DE/AV	0.00030525	1	1	1		E180	-	V177	V351
2	3208	0	51/80	25/3	YP/PQ	0.00030525	4	1	1		P50/79
5	2459	0	547/560	78/2	PA/WS	0.000316456	1	1	1		-	-	P178/W191	P352/W365
5	2459	0	196/218/320	78/2	SF/PS/HP	0.000316456	2	1	1		-	S6/P26/H128	-	S6/P26/H128
6	2260	0	578/579	78/2	LV/NK	0.000316456	1	1	1		-	-	L209/S210	L383/S384
6	2260	0	529/576	78/2	RK/NT	0.000316456	3	1	1		-	-	R160/N207	R334/N382
5	836	0	525/542	77/2	WL/LF	0.00032457	1	1	1		-	-	W156/L173	W330/L347
5	836	0	353/491	77/2	IT/KR	0.00032457	2	1	1		-	I161	K122	I161/K296
5	836	0	16/349/384/392/395/446/467	77/2	LV/TI/GV/LH/PL/FS/QK	0.00032457	3	1	1		L16	T157	G18/L26/P29/F80/Q101	T157/G192/L200/P203/F254/Q275
5	836	0	294/305	77/2	GR/RI	0.00032457	4	1	1		-	G102/R113	-	G102/R113
8	2709	0	59/226/453	76/2	AD/FL/LP	0.000333	1	1	1		A58	F34	L87	F34/L261
8	2709	0	254/384/407	76/2	SP/GR/FS	0.000333	2	1	1		-	A62	G18/F41	A62/G193/F215
8	2709	0	219/376	76/2	GD/GR	0.000333	3	1	1		-	D27	G10	D27/G184
5	1176	0	386/391/564/588	75/2	FL/IV/IM/FS	0.000341763	1	1	1		-	-	F20/I25/I195/F219	F194/I199/I369/F393
5	1176	0	156/344/542	75/2	ST/NS/LF	0.000341763	3	1	1		S155	N152	L173	N152/L347
5	1176	0	126/166	75/2	WR/RG	0.000341763	4	1	1		W125/R165	-	-	-
5	3338	0	177/209/279/335/365/509	75/2	ST/ST/TK/AV/PT/TI	0.000341763	2	1	1		S176	S17/T87/A143/P173	T140	S17/T87/A143/P173/T314
5	3338	0	514/594	75/2	GA/YS	0.000341763	4	1	1		-	-	G145/Y225	G319/Y399
5	3338	0	13/357/400/417/482/517	75/2	VA/FS/SL/QL/SP/TI	0.000341763	6	1	1		V13	F165	S34/Q51/S114/T148	F165/S208/Q225/S288/T322
6	1797	0	232/241	74/2	NK/KT	0.000350877	1	1	1		-	N40/K49	-	N40/K49
6	1797	0	80/84/458	74/2	PQ/ED/IT	0.000350877	2	1	1		P79/E83	-	I92	I266
6	1797	0	411/593	74/2	AT/VA	0.000350877	3	1	1		-	-	A45/V224	A219/V398
3	1291	0	50/296/312/327/395/492/553/562	72/2	ST/QR/ML/RK/PL/TA/VA/SL	0.000370233	1	1	1		S49	Q100/M120/R135	P29/T123/V184/S193	Q100/M120/R135/P203/T297/V358/S367
6	3444	0	59/270/334	72/2	AE/SN/PH	0.000370233	1	1	1		A58	S78/P141	-	S78/P141
1	915	0	120/465/518	23/3	LS/DG/CR	0.000384615	2	1	1		L119	-	D99/C149	D273/C323
1	872	0	78/579	23/3	ED/SR	0.000384615	1	1	1		E77	-	S210	S384
7	2714	0	254/384/407	70/2	SP/GR/FS	0.000391236	1	1	1		-	A62	G18/F41	A62/G193/F215
7	2714	0	219/376	70/2	GD/GR	0.000391236	2	1	1		-	D27	G10	D27/G184
7	2714	0	59/226/453	70/2	AD/FL/LP	0.000391236	3	1	1		A58	F34	L87	F34/L261
4	3341	0	13/357/400/417/482/517	69/2	VA/FS/SL/QL/SP/TI	0.000402414	3	1	1		V13	F165	S34/Q51/S114/T148	F165/S208/Q225/S288/T322
4	3341	0	514/594	69/2	GA/YS	0.000402414	5	1	1		-	-	G145/Y225	G319/Y399
4	3341	0	177/209/279/335/365/509	69/2	ST/ST/TK/AV/PT/TI	0.000402414	6	1	1		S176	S17/T87/A143/P173	T140	S17/T87/A143/P173/T314
4	1177	0	386/391/564/588	69/2	FL/IV/IM/FS	0.000402414	1	1	1		-	-	F20/I25/I195/F219	F194/I199/I369/F393
4	1177	0	126/166	69/2	WR/RG	0.000402414	3	1	1		W125/R165	-	-	-
5	1800	0	20/232/241	69/2	LM/NK/KT	0.000402414	1	1	1		L19	N40/K49	-	N40/K49
5	1800	0	80/84/458	69/2	PQ/ED/IT	0.000402414	2	1	1		P79/E83	-	I92	I266
5	1800	0	411/593	69/2	AT/VA	0.000402414	3	1	1		-	-	A45/V224	A219/V398
2	3364	0	246/283	22/3	EK/AE	0.000434783	4	1	1		-	P53/A91	-	P53/A91
4	837	0	16/349/384/392/395/446/467	64/2	LV/TI/GV/LH/PL/FS/QK	0.000466201	2	1	1		L16	T157	G18/L26/P29/F80/Q101	T157/G192/L200/P203/F254/Q275
6	2718	0	59/190/226/453	63/2	AD/MK/FL/LP	0.000480769	1	1	1		A58	M1/F34	L87	M1/F34/L261
6	2718	0	254/384/407	63/2	SP/GR/FS	0.000480769	2	1	1		-	A62	G18/F41	A62/G193/F215
6	2718	0	219/376	63/2	GD/GR	0.000480769	3	1	1		-	D27	G10	D27/G184
4	646	0	75/85/157/259/350	61/2	SG/LS/PT/FV/AV	0.000512033	1	1	1		S74/L84/P156	F67/A158	-	F67/A158
4	646	0	430/564	61/2	SF/IM	0.000512033	2	1	1		-	-	S64/I195	S238/I369
3	1183	0	386/391/564/588	60/2	FL/IV/IM/FS	0.000528821	1	1	1		-	-	F20/I25/I195/F219	F194/I199/I369/F393
3	1183	0	126/166	60/2	WR/RG	0.000528821	3	1	1		W125/R165	-	-	-
4	1415	0	282/434	59/2	AV/IT	0.000546448	2	1	1		-	A90	I68	A90/I242
4	1415	0	106/110	59/2	IL/TM	0.000546448	3	1	1		I105/T109	-	-	-
2	1305	0	50/296/312/327/395/492/500/553/562	58/2	ST/QR/ML/RK/PL/TA/TN/VA/SL	0.000564972	2	1	1		S49	Q104/M120/R135	P29/T123/T131/V184/S193	Q104/M120/R135/P203/T297/T305/V358/S367
3	738	0	386/467	58/2	FS/QR	0.000564972	3	1	1		-	-	F20/Q101	F194/Q275
3	738	0	243/491/496	58/2	HQ/KR/PL	0.000564972	4	1	1		-	H51	K122/P127	H51/K296/P301
3	838	0	16/349/384/392/395/446/467	58/2	LV/TI/GV/LH/PL/FS/QK	0.000564972	2	1	1		L16	T157	G18/L26/P29/F80/Q101	T157/G192/L200/P203/F254/Q275
5	2281	0	578/579	57/2	LV/NK	0.000584454	2	1	1		-	-	L209/S210	L383/S384
5	2281	0	529/576	57/2	RK/NT	0.000584454	3	1	1		-	-	R160/N207	R334/N382
5	3447	0	59/270/334	56/2	AE/SN/PH	0.000604961	1	1	1		A58	S78/P141	-	S78/P141
3	914	0	92/533	54/2	VI/ED	0.000649351	1	1	1		T91	-	E164	E338
3	914	0	278/529	54/2	TA/RK	0.000649351	2	1	1		-	T86	R160	T86/R334
3	914	0	462/512/544/564	54/2	VG/ST/LF/IM	0.000649351	4	1	1		-	-	V96/S143/L175/I195	V270/S317/L349/I369
3	914	0	25/325	54/2	FS/DG	0.000649351	5	1	1		F24	D133	-	D133
3	914	0	312/313/315	54/2	MV/QK/NK	0.000649351	6	1	1		-	M120/Q121/N123	-	M120/Q121/N123
5	2727	0	219/376	54/2	GD/GR	0.000649351	1	1	1		-	D27	G10	D27/G184
5	2727	0	254/384/407	54/2	SP/GR/FS	0.000649351	2	1	1		-	A62	G18/F41	A62/G193/F215
5	2727	0	59/190/226/453	54/2	AD/MK/FL/LP	0.000649351	3	1	1		A58	M1/F34	L87	M1/F34/L261
4	2460	0	196/218/320	53/2	SF/PS/HP	0.000673401	1	1	1		-	S6/P26/H128	-	S6/P26/H128
4	3452	0	59/270/334	51/2	AE/SN/PH	0.000725689	1	1	1		A58	S78/P141	-	S78/P141
1	3517	0	22/36/177	18/3	ST/SA/ST	0.00075188	2	1	1		S21/S35/S176
1	852	0	36/110	18/3	SA/TM	0.00075188	3	1	1		S35/T109	-	-	-
1	2838	0	218/227	18/3	PG/GR	0.00075188	2	1	1		-	P26/G35	-	P26/G35
1	3307	0	98/282	18/3	LI/VA	0.00075188	3	1	1		I97	A90	-	A90
1	74	0	56/86/390	18/3	LV/VI/RK	0.00075188	3	1	1		L55/V85	-	R24	R198
4	1817	0	20/232/241	49/2	LM/NK/KT	0.000784314	2	1	1		L19	N40/K49	-	N40/K49
4	1817	0	411/593	49/2	AT/VA	0.000784314	3	1	1		-	-	A45/V224	A219/V398
4	1817	0	329/564	49/2	RK/IM	0.000784314	4	1	1		-	R137	I195	R137/I369
4	1817	0	80/84/458	49/2	PQ/ED/IT	0.000784314	5	1	1		P79/E83	-	I92	I266
3	2461	0	196/218/320	48/2	SF/PS/HP	0.000816326	1	1	1		-	S6/P26/H128	-	S6/P26/H128
5	3189	0	27/410	48/2	SN/GE	0.000816326	2	1	1		S26	-	G44	G218
3	3363	0	13/357/400/417/482/517	47/2	VA/FS/SL/QL/SP/TI	0.00085034	1	1	1		V13	F165	S34/Q51/S114/T148	F165/S208/Q225/S288/T322
3	3363	0	177/209/279/335/365/509	47/2	ST/ST/TK/AV/PT/TI	0.00085034	2	1	1		S176	S17/T87/A143/P173	T140	S17/T87/A143/P173/T314
1	3368	0	246/283	17/3	EK/AE	0.000877193	3	1	1		-	P53/A91	-	P53/A91
1	3368	0	36/182	17/3	SA/SP	0.000877193	4	1	1		S35/S181	-	-	-
5	168	0	42/349	45/2	AT/TI	0.000925069	1	1	1		A41	T157	-	T157
2	742	0	243/491/496	44/2	HQ/KR/PL	0.000966184	1	1	1		-	H51	K122/P127	H51/K296/P301
2	2463	0	196/218/320	43/2	SF/PS/HP	0.0010101	1	1	1		-	S6/P26/H128	-	S6/P26/H128
2	1184	0	386/391/564/588	43/2	FL/IV/IM/FS	0.0010101	1	1	1		-	-	F20/I25/I195/F219	F194/I199/I369/F393
4	3195	0	27/410	42/2	SN/GE	0.00105708	2	1	1		S26	-	G44	G218
2	1033	0	352/499	41/2	PH/GE	0.00110742	1	1	1		-	P160	G130	P160/G304
4	2728	0	254/384/407	41/2	SP/GR/FS	0.00110742	1	1	1		-	A62	G18/F41	A62/G193/F215
4	2728	0	219/376	41/2	GD/GR	0.00110742	2	1	1		-	D27	G10	D27/G184
4	2728	0	59/190/226/453	41/2	AD/MK/FL/LP	0.00110742	3	1	1		A58	M1/F34	L87	M1/F34/L261
3	1818	0	329/564	39/2	RK/IM	0.00121951	1	1	1		-	R137	I195	R137/I369
3	1818	0	411/593	39/2	AT/VA	0.00121951	2	1	1		-	-	A45/V224	A219/V398
3	1818	0	80/84/458	39/2	PQ/ED/IT	0.00121951	3	1	1		P79/E83	-	I92	I266
3	1818	0	20/39/61/150/232/241	39/2	LM/YH/LV/VI/NK/KT	0.00121951	4	1	1		L19/Y38/L60/V149	N40/K49	-	N40/K49
1	2467	0	196/218/320	38/2	SF/PS/HP	0.00128205	1	1	1		-	S6/P26/H128	-	S6/P26/H128
3	3457	0	350/371	37/2	AV/AT	0.00134953	1	1	1		-	A158	T5	A158/T179
3	3457	0	202/333	37/2	QH/FL	0.00134953	2	1	1		-	Q10/F141	-	Q10/F141
3	3457	0	59/270/312/334	37/2	AE/SN/MV/PH	0.00134953	3	1	1		A58	S78/M120/P141	-	S78/M120/P141
3	3457	0	50/182	37/2	ST/SP	0.00134953	4	1	1		S49/S181
3	1416	0	282/434	37/2	AV/IT	0.00134953	3	1	1		-	A90	I68	A90/I242
3	1416	0	106/110	37/2	IL/TM	0.00134953	4	1	1		I105/T109	-	-	-
4	176	0	42/349	37/2	AT/TI	0.00134953	1	1	1		A41	T157	-	T157
2	995	0	434/529/530	36/2	IT/RK/FY	0.00142248	1	1	1		-	-	I68/R160/F161	I242/R334/F335
2	1377	0	417/467	35/2	QR/QR	0.0015015	1	1	1		-	-	Q51/Q101	Q225/Q275
2	1377	0	217/446/514	35/2	FL/FS/GA	0.0015015	2	1	1		-	F25	F80/G145	F25/F254/G319
2	1377	0	20/117/152	35/2	LM/LP/RC	0.0015015	3	1	1		L19/L116/R151
2	1377	0	150/578	35/2	VI/LW	0.0015015	4	1	1		V149	-	L209	L383
3	218	0	132/194/265/514	35/2	AG/WP/GS/GA	0.0015015	2	1	1		A131	W4/G73	G145	W4/G73/G319
2	2862	0	500/502	34/2	TN/MT	0.0015873	1	1	1		-	-	T131/M133	T305/M307
2	2862	0	56/347/487/572	34/2	LI/PQ/TM/PR	0.0015873	2	1	1		L55	P155	T118/P203	P155/T292/P377
2	1140	0	80/96/132/428	34/2	PQ/LI/AP/PQ	0.0015873	1	1	1		P79/L95/A131	-	P62	P236
2	1140	0	45/502	34/2	SA/MT	0.0015873	2	1	1		S44	-	M133	M307
2	3303	0	13/565	34/2	VA/WL	0.0015873	1	1	1		V13	-	W196	W370
2	3303	0	232/329	34/2	NS/RK	0.0015873	4	1	1		-	N40/R137		N40/R137
2	3303	0	75/132	34/2	SG/AP	0.0015873	5	1	1		S74/A131
2	1103	0	194/195/534	33/2	WR/ST/WL	0.00168067	1	1	1		-	W4/S5	W165	W4/S5/W339
2	1103	0	265/289/458/503	33/2	GS/TA/IT/FL	0.00168067	2	1	1		-	S73/T97	T92/F134	S73/T97/T266/F308
2	1103	0	402/410	33/2	WL/GE	0.00168067	3	1	1		-	-	W36/G44	W210/G218
4	2339	0	29/89/113/357/512	33/2	RH/YH/RK/FS/ST	0.00168067	2	1	1		R28/Y88/R112	F165	S143	F165/S317
1	1476	0	98/248/327/397/446	32/2	IL/NH/RK/SR/FS	0.00178253	1	1	1		I97	N56/R135	S31/P70	N56/R135/S205/P244
2	3458	0	350/371	32/2	AV/AT	0.00178253	1	1	1		-	A158	T5	A158/T179
2	3458	0	202/333	32/2	QH/FL	0.00178253	2	1	1		-	Q10/F141	-	Q10/F141
2	3458	0	59/270/312/334	32/2	AE/SN/MV/PH	0.00178253	3	1	1		A58	S78/M120/P141	-	S78/M120/P141
2	3458	0	50/182	32/2	ST/SP	0.00178253	4	1	1		S49/S181
2	1819	0	411/593	32/2	AT/VA	0.00178253	1	1	1		-	-	A45/V224	A219/V398
2	1819	0	329/564	32/2	RK/IM	0.00178253	2	1	1		-	R137	I195	R137/I369
2	1819	0	80/84/458	32/2	PQ/ED/IT	0.00178253	3	1	1		P79/E83	-	I92	I266
2	1819	0	20/39/61/150/232/241	32/2	LM/YH/LV/VI/NK/KT	0.00178253	4	1	1		L19/Y38/L60/V149	N40/K49	-	N40/K49
3	181	0	42/349	32/2	AT/TI	0.00178253	1	1	1		A41	T157	-	T157
2	1422	0	282/434	31/2	AV/IT	0.00189394	3	1	1		-	A90	I68	A90/I242
2	1422	0	106/110	31/2	IL/TM	0.00189394	4	1	1		I105/T109	-	-	-
3	3206	0	27/410	31/2	SN/GE	0.00189394	1	1	1		S26	-	G44	G218
2	841	0	16/154/349/384/392/395/446/467	30/2	LV/GR/TI/GV/LH/PL/FS/QK	0.00201613	1	1	1		L16/G153	T157	G18/L26/P29/F80/Q101	T157/G192/L200/P203/F254/Q275
3	2729	0	219/376	30/2	GD/GR	0.00201613	1	1	1		-	D27	G10	D27/G184
3	2729	0	254/384/407	30/2	SP/GR/FS	0.00201613	2	1	1		-	A62	G18/F41	A62/G193/F215
3	2729	0	59/190/226/453	30/2	AD/MK/FL/LP	0.00201613	3	1	1		A58	M1/F34	L87	M1/F34/L261
1	3269	0	464/467	29/2	LV/QR	0.00215054	1	1	1		-	-	L98/Q101	L272/Q275
1	3269	0	150/356	29/2	VI/IT	0.00215054	2	1	1		V149	I164	-	I164
1	1307	0	50/296/312/327/395/492/500/553/562	28/2	ST/QR/ML/RK/PL/TA/TN/VA/SL	0.00229885	3	1	1		S49	Q104/M120/R135	P29/T123/T131/V184/S193	Q104/M120/R135/P203/T297/T305/V358/S367
2	708	0	284/376/380/461/499	28/2	PT/GE/VG/LW/GR	0.00229885	1	1	1		-	P93	G10/V14/L95/G130	P93/G184/V188/L269/G304
3	2342	0	28/29/89/113/357/512	28/2	IV/RH/YH/RK/FS/ST	0.00229885	2	1	1		I27/R28/Y88/R112	F165	S143	F165/S317
1	3239	0	28/252/387	27/2	IV/AV/LS	0.00246305	1	1	1		I27	A60	L21	A60/L195
1	3239	0	286/369	27/2	PT/NS	0.00246305	2	1	1		-	P94	N3	P94/N177
1	3239	0	194/202/217/219	27/2	YW/KQ/LF/DG	0.00246305	3	1	1		-	W4/Q10/F25/D27	-	W4/Q10/F25/D27
1	1824	0	411/593	27/2	AT/VA	0.00246305	1	1	1		-	-	A45/V224	A219/V398
1	1824	0	80/84/458	27/2	PQ/ED/IT	0.00246305	2	1	1		P79/E83	-	I92	I266
1	1824	0	20/39/61/150/232/241	27/2	LM/YH/LV/VI/NK/KT	0.00246305	3	1	1		L19/Y38/L60/V149	N40/K49	-	N40/K49
1	3539	0	276/282/553	27/2	VI/VA/AV	0.00246305	1	1	1		-	I84/A90	V184	I84/A90/V358
2	186	0	42/327/349	27/2	AT/RK/TI	0.00246305	1	1	1		A41	R135/T157		R135/T157
1	1048	0	352/499	26/2	PH/GE	0.0026455	1	1	1		-	P160	G130	P160/G304
1	2870	0	50/56/347/487/572	26/2	ST/LI/PQ/TM/PR	0.0026455	1	1	1		S49/L55	P155	T118/P203	P155/T292/P377
2	3208	0	85/195	26/2	LA/SY	0.0026455	3	1	1		L84	S5	-	S5
2	223	0	131/132/194/265/369/514	26/2	PS/AG/WP/GS/SN/GA	0.0026455	2	1	1		P130/A131	W4/G73	N3/G145	W4/G73/N177/G319
2	2287	0	528/534/539/544	25/2	AV/WL/FS/LS	0.002849	1	1	1		-	-	A159/W164/F169/L174	A333/W339/F344/L349
1	3466	0	350/371	24/2	AV/AT	0.00307692	1	1	1		-	A158	T5	A158/T179
1	3466	0	202/333	24/2	QH/FL	0.00307692	2	1	1		-	Q10/F141	-	Q10/F141
1	3466	0	59/270/312/334	24/2	AE/SN/MV/PH	0.00307692	3	1	1		A58	S78/M120/P141	-	S78/M120/P141
1	3466	0	50/182	24/2	ST/SP	0.00307692	4	1	1		S49/S181
1	915	0	312/313/315	24/2	MV/QK/NK	0.00307692	3	1	1		-	M120/Q121/N123	-	M120/Q121/N123
1	915	0	25/325	24/2	FS/DG	0.00307692	4	1	1		F24	D133	-	D133
1	1006	0	348/486/491	24/2	TI/ST/KR	0.00307692	1	1	1		-	T156	S117/K122	T156/S291/K296
1	1006	0	434/529/530	24/2	IT/RK/FY	0.00307692	2	1	1		-	-	I68/R160/F161	I242/R334/F335
2	2734	0	59/190/226/453	24/2	AD/MK/FL/LP	0.00307692	1	1	1		A58	M1/F34	L87	M1/F34/L261
2	2734	0	254/384/407	24/2	SP/GR/FS	0.00307692	2	1	1		-	A62	G18/F41	A62/G193/F215
2	2734	0	219/376	24/2	GD/GR	0.00307692	3	1	1		-	D27	G10	D27/G184
2	477	0	296/322	24/2	QR/AT	0.00307692	1	1	1		-	Q104/A130	-	Q104/A130
2	477	0	248/265/486	24/2	NH/GN/ST	0.00307692	2	1	1		-	N56/G73	S117	N56/G73/S291
2	943	0	92/533	24/2	VI/ED	0.00307692	1	1	1		T91	-	E164	E338
2	943	0	462/512/544/564	24/2	VG/ST/LF/IM	0.00307692	2	1	1		-	-	V96/S143/L175/I195	V270/S317/L349/I369
2	943	0	278/529	24/2	TA/RK	0.00307692	4	1	1		-	T86	R160	T86/R334
2	943	0	154/276	24/2	GC/IT	0.00307692	5	1	1		G153	I84	-	I84
1	710	0	13/284/376/380/461/499	23/2	VA/PT/GE/VG/LW/GR	0.00333333	1	1	1		V13	P93	G10/V14/L95/G130	P93/G184/V188/L269/G304
1	3163	0	312/348	23/2	MI/TN	0.00333333	1	1	1		-	M120/T156	-	M120/T156
2	3364	0	13/357/400/417/482/517	23/2	VA/FS/SL/QL/SP/TI	0.00333333	2	1	1		V13	F165	S34/Q51/S114/T148	F165/S208/Q225/S288/T322
2	3364	0	177/209/279/335/365/509	23/2	ST/ST/TK/AV/PT/TI	0.00333333	3	1	1		S176	S17/T87/A143/P173	T140	S17/T87/A143/P173/T314
1	677	0	98/464	22/2	IL/LV	0.00362319	1	1	1		I97	-	L98	L272
1	2197	0	324/558	22/2	LI/TI	0.00362319	2	1	1		-	S166	T189	S166/T363
1	1152	0	80/96/132/428	21/2	PQ/LI/AP/PQ	0.00395257	1	1	1		P79/L95/A131	-	P62	P236
1	1152	0	45/380/498/502	21/2	SA/VA/QR/MT	0.00395257	2	1	1		S44	-	V14/Q129/M133	V188/Q303/M307
1	3389	0	87/495/573	21/2	VA/TS/SC	0.00395257	1	1	1		V86	-	V126/S204	V300/S378
1	2292	0	528/534/539/544	20/2	AV/WL/FS/LS	0.004329	1	1	1		-	-	A159/W164/F169/L174	A333/W339/F344/L349
1	1107	0	464/553	20/2	LV/VA	0.004329	1	1	1		-	-	L98/V184	L272/V358
1	1107	0	194/195/434/534	20/2	WR/ST/IT/WL	0.004329	2	1	1		-	W4/S5	I68/W165	I242/W339
1	1107	0	402/410	20/2	WL/GE	0.004329	3	1	1		-	-	W36/G44	W210/G218
1	2737	0	254/384/407	19/2	SP/GR/FS	0.00476191	1	1	1		-	A62	G18/F41	A62/G193/F215
1	2737	0	59/190/226/453	19/2	AD/MK/FL/LP	0.00476191	2	1	1		A58	M1/F34	L87	M1/F34/L261
1	190	0	42/54/327/349	19/2	AT/TS/RK/TI	0.00476191	1	1	1		A41/T53	R135/T157	-	R135/T157
1	852	0	16/154/349/384/392/395/446/467	19/2	LV/GR/TI/GV/LH/PL/FS/QK	0.00476191	1	1	1		L16/G153	T157	G18/L26/P29/F80/Q101	T157/G192/L200/P203/F254/Q275
1	478	0	296/322	19/2	QR/AT	0.00476191	1	1	1		-	Q104/A130	-	Q104/A130
1	478	0	248/265/486	19/2	NH/GN/ST	0.00476191	2	1	1		-	N56/G73	S117	N56/G73/S291
1	2838	0	573/574	19/2	SR/LV	0.00476191	1	1	1		-	-	S204/L205	S378/L379
1	946	0	92/533	19/2	VI/ED	0.00476191	1	1	1		T91	-	E164	E338
1	946	0	278/529	19/2	TA/RK	0.00476191	2	1	1		-	T86	R160	T86/R334
1	946	0	154/276	19/2	GC/IT	0.00476191	4	1	1		G153	I84	-	I84
1	3307	0	13/565	19/2	VA/WL	0.00476191	1	1	1		V13	-	W196	W370
1	74	0	408/594	19/2	LQ/YH	0.00476191	1	1	1		-	-	L42/Y225	L216/Y399
1	1393	0	150/178/578	19/2	VI/QK/LW	0.00476191	1	1	1		V149/Q177	-	L209	L383
1	3368	0	13/181/357/400/417/482/517/558	18/2	VA/EG/FS/SL/QL/SP/TI/TI	0.00526316	2	1	1		V13/E180	F165	S34/Q51/S114/T148/T189	F165/S208/Q225/S288/T322/T363
1	225	0	131/132/194/265/369/514	18/2	PS/AG/WP/GS/SN/GA	0.00526316	1	1	1		P130/A131	W4/G73	N3/G145	W4/G73/N177/G319
1	1531	0	320/364	18/2	HQ/AV	0.00526316	2	1	1		-	H128/A172	-	H128/A172
1	768	0	243/282/491/496	18/2	HQ/VA/KR/PL	0.00526316	1	1	1		-	H51/A90	K122/P127	H51/A90/K296/P301
1	44	0	276/327	18/2	LI/RK	0.00526316	1	1	1		-	I84/R135	-	I84/R135
1	3344	0	514/594	18/2	GA/YS	0.00526316	2	1	1		-	-	G145/Y225	G319/Y399
1	3344	0	396/467/537/573	18/2	QK/QK/VA/SR	0.00526316	3	1	1		-	-	Q30/Q101/V168/S204	Q204/Q275/V342/S378
