## Supplementary material for "Residue-level predictions of the protein-protein interactions of the hepatitis B virus core and envelope proteins": iBIS output: SupplementaryData12_D_BIS2_CLUSTERS_CV.xlsx

### Sheet: Feuil1
#	subtree		list_of_positions	number_of_sequences	aa_type	p_value	cluster_id	Ssymm	Senv		Core	preS	HB-S	HBs-L
8	179	0	5/307	271/25	PS/SY	7.26422e-37	1	1	1		P5	S113	-	S113
7	180	0	5/307/308/318/558	151/25	PS/SY/TK/RK/WS	6.76182e-31	1	1	1		P5	S113/T114/R124	W196	S113/T114/R124/W359
8	498	0	66/69	63/43	MI/AS	1.04494e-30	1	1	1		M66/A69	-	-	-
6	355	0	381/433/529	92/28	RK/CY/SL	5.66907e-28	2	1	1		-	-	R24/C76/S167	R187/C239/S330
5	356	0	381/433/529/558	66/28	RK/CY/SL/WL	1.5263e-24	1	1	1		-	-	R24/C76/S167/W196	R187/C239/S330/W359
4	369	0	381/433/529/558	53/28	RK/CY/SL/WL	2.24829e-22	3	1	1		-	-	R24/C76/S167/W196	R187/C239/S330/W359
5	182	0	5/307/308/318/558	57/25	PS/SY/TK/RK/WS	1.3224e-21	1	1	1		P5	S113/T114/R124	W196	S113/T114/R124/W359
7	530	0	66/69	43/31	IM/SA	1.50182e-21	1	1	1		M66/A69	-	-	-
6	355	0	344/350	103/17	LI/RK	5.26547e-21	3	1	1		-	L150/R156	-	L150/R156
6	531	0	66/69	43/25	IM/SA	3.77863e-19	1	1	1		M66/A69	-	-	-
5	356	0	344/350/356	77/17	LI/RK/LP	4.74907e-19	4	1	1		-	L150/R156/L162	-	L150/R156/L162
4	369	0	344/350/356	64/17	LI/RK/LP	7.78525e-18	5	1	1		-	L150/R156/L162	-	L150/R156/L162
5	532	0	66/69	43/18	IM/SA	7.62049e-16	1	1	1		M66/A69	-	-	-
3	372	0	135/147	24/21	PS/TC	2.64995e-13	5	1	1		P135/T147	-	-	-
4	269	0	79/570	24/21	PQ/IT	2.64995e-13	2	1	1		P79	-	I208	I371
4	218	0	5/21/267/307/308/318/558	25/20	SP/AS/TI/YS/KT/KR/SW	3.1547e-13	1	1	1		P5/S21	I73/S113/T114/R124	W196	I73/S113/T114/R124/W359
3	372	0	381/433/529/558	28/17	KR/YC/LS/LW	9.06562e-13	2	1	1		-	-	R24/C76/S167/W196	R187/C239/S330/W359
3	224	0	5/21/267/307/308/318/558	25/14	SP/AS/TI/YS/KT/KR/SW	6.62932e-11	2	1	1		P5/S21	I73/S113/T114/R124	W196	I73/S113/T114/R124W359
2	417	0	344/350/356	17/16	IL/KR/PL	8.57043e-10	1	1	1		-	L150/R156/L162	-	L150/R156/L162
2	417	0	279/313	18/15	AS/AT	9.64173e-10	2	1	1		-	P77/T119	-	P77/T119
2	184	0	237/354/551	20/13	ND/LP/IT	1.74469e-09	1	1	1		-	D43/P160	T189	D43/P160/T352
3	270	0	79/570	21/12	QP/TI	2.81835e-09	1	1	1		P79	-	I208	I371
2	228	0	488/507	24/10	IT/RG	7.62613e-09	1	1	1		-	-	T126/G145	T289/G308
2	228	0	5/21/40/267/303/307/308/318/320/345/558	25/9	SP/AS/ED/TI/IM/YS/KT/KR/SR/LS/SW	1.90653e-08	2	1	1		P5/S21/D40	I73/M109/S113/T114/R124/R126/S151	W196	I73/M109/S113/T114/R124/R126/S151/W359
3	372	0	93/138	38/7	MR/PS	2.20363e-08	6	1	1		M93/P138	-	-	-
5	182	1	87/91	78/3/1	SNT/TSI	1.42934e-07	1	1	1		S87/S91	-	-	-
8	179	0	252/264	293/3	PQ/AV	2.33717e-07	2	1	1		-	P58/A70	-	P58/A70
6	267	0	27/221	83/4	VL/TS	4.49258e-07	1	1	1		V27	T27	-	T27
2	389	0	93/135/138/147	21/7	MR/SP/PS/CT	8.44566e-07	3	1	1		M93/P135/P138/T147
7	180	0	45/573	173/3	PS/PR	1.11957e-06	2	1	1		P45	-	P211	P374
5	268	0	27/221	58/4	VL/TS	1.79261e-06	1	1	1		V27	T27	-	T27
5	356	1	64/66	91/2/1	EDG/MIK	2.48675e-06	1	1	1		D64/M66	-	-	-
2	271	0	79/570	21/6	QP/TI	3.37826e-06	1	1	1		P79	-	I208	I371
6	355	0	252/264	117/3	PQ/AV	3.56075e-06	5	1	1		-	P58/A70	-	P58/A70
6	355	0	303/441	117/3	MV/LP	3.56075e-06	1	1	1		-	M109	L84	M109/L247
8	498	0	415/416	103/3	SC/NS	5.1835e-06	3	1	1		-	-	S58/N59	S221/N222
2	184	1	87/91	29/3/1	SNT/TSI	6.10948e-06	1	1	1		S87/S91	-	-	-
4	269	0	27/221	41/4	VL/TS	6.71164e-06	1	1	1		V27	T27	-	T27
5	356	0	303/441	91/3	MV/LP	7.46024e-06	2	1	1		-	M109	L84	M109/L247
5	182	0	45/67/573	79/3	PS/TS/PR	1.12918e-05	2	1	1		P45/T67	-	P211	P374
4	369	0	303/441	78/3	MV/LP	1.17206e-05	6	1	1		-	M109	L84	M109/L247
7	530	0	415/416	71/3	SC/NS	1.54264e-05	2	1	1		-	-	S58/N59	S221/N222
13	612	0	57/58	245/2	QH/AV	3.29153e-05	1	1	1		Q57/A58	-	-	-
12	632	0	57/58	225/2	QH/AV	3.89848e-05	1	1	1		Q57/A58	-	-	-
11	641	0	57/58	216/2	QH/AV	4.22779e-05	1	1	1		Q57/A58	-	-	-
10	648	0	57/58	209/2	QH/AV	4.51365e-05	1	1	1		Q57/A58	-	-	-
9	653	0	57/58	204/2	QH/AV	4.73597e-05	1	1	1		Q57/A58	-	-	-
1	808	0	135/147	48/3	PS/TC	4.80192e-05	3	1	1		P135/T147	-	-	-
8	661	0	57/58	196/2	QH/AV	5.12742e-05	1	1	1		Q57/A58	-	-	-
3	372	0	303/441	42/3	MV/LP	7.04722e-05	1	1	1		-	M109	L84	M109/L247
4	218	0	64/93	42/3	ED/MV	7.04722e-05	2	1	1		E64/M93	-	-	-
3	224	0	64/93	36/3	ED/MV	0.000109421	1	1	1		E64/M93	-	-	-
10	488	0	492/493	123/2	GN/TN	0.000129032	1	1	1		-	-	G130/T131	G293/T294
7	737	0	414/567	120/2	TA/LM	0.000135483	1	1	1		-	-	T57/L205	T220/L205
6	355	0	208/236/293/403	118/2	FL/PQ/PQ/TP	0.000140056	6	1	1		-	F14/P42/P99	T46	F14/P42/P99/T209
6	355	0	87/283/467	118/2	SG/QK/IL	0.000140056	4	1	1		S87	Q89	I110	Q89/I273
9	497	0	489/502	114/2	PL/TI	0.000149925	1	1	1		-	-	P127/T140	P290/T303
1	697	0	292/318	17/4	ST/RK	0.000167084	2	1	1		-	S98/R124	-	S98/R124
2	228	0	64/93	31/3	ED/MV	0.000167112	3	1	1		E64/M93	-	-	-
6	750	0	414/567	107/2	TA/LM	0.000169895	1	1	1		-	-	T57/L205	T220/L205
8	498	0	489/502	104/2	PL/TI	0.000179694	2	1	1		-	-	P127/T140	P290/T303
2	184	0	45/67/406/573	30/3	PS/TS/LP/PR	0.000183285	2	1	1		P45/T67	-	L49/P211	L213/P374
3	776	0	91/151/157	30/3	TS/RQ/SF	0.000183285	1	1	1		S91/R151/S155	-	-	-
5	356	0	182/357	92/2	RW/NS	0.000228781	3	1	1		R179	N163	-	N163
5	356	0	87/283/467	92/2	SG/QK/IL	0.000228781	5	1	1		S87	Q89	I110	Q89/I273
5	767	0	350/575	90/2	RK/LI	0.000238892	1	1	1		-	R156	L213	R156/L376
5	767	0	414/567	90/2	TA/LM	0.000238892	2	1	1		-	-	T57/L205	T220/L205
5	4	0	128/144	87/2	TS/PL	0.000255363	2	1	1		T128/P144	-	-	-
5	4	0	65/68/426	87/2	LV/LI/CW	0.000255363	1	1	1		L65/L68	-	C69	C232
4	773	0	350/575	84/2	RK/LI	0.000273598	2	1	1		-	R156	L213	R156/L376
4	773	0	414/567	84/2	TA/LM	0.000273598	1	1	1		-	-	T57/L205	T220/L205
2	389	0	303/441	25/3	MV/LP	0.00030525	2	1	1		-	M109	L84	M109/L247
4	369	0	182/357	79/2	RW/NS	0.000308642	4	1	1		R179	N163	-	N163
4	369	0	64/66/69	79/2	ED/MI/AS	0.000308642	2	1	1		D64/M66/A69	-	-	-
4	369	0	87/283/467	79/2	SG/QK/IL	0.000308642	1	1	1		S87	Q89	I110	Q89/I273
2	692	0	480/490	24/3	TA/AV	0.00034188	1	1	1		-	-	T118/A128	T281/A291
6	531	0	415/416	66/2	SC/NS	0.000438982	2	1	1		-	-	S58/N59	S221/N222
5	532	0	415/416	59/2	SC/NS	0.000546448	2	1	1		-	-	S58/N59	S221/N222
1	193	0	74/116/130/131/237/354/551/566/569	20/3	VA/IL/QP/AP/ND/LP/IT/SR/RS	0.000564653	1	1	1		G74/I116/P130/A131	D43/P160	I189/S204/S207	D43/P160/I352/S367/S370
4	5	0	128/144/309	53/2	TS/PL/TN	0.000673401	2	1	1		T128/P144	T115	-	T115
4	5	0	65/68/426	53/2	LV/LI/CW	0.000673401	1	1	1		L65/L68	-	C69	C232
1	697	0	480/490	18/3	TA/AV	0.00075188	1	1	1		-	-	T118/A128	T281/A291
1	274	0	557/583	18/3	MI/SY	0.00075188	1	1	1		-	-	I195/C221	I358/C384
1	808	0	350/575	49/2	RK/LI	0.000784314	1	1	1		-	R156	L213	R156/L376
1	808	0	414/567	49/2	TA/LM	0.000784314	2	1	1		-	-	T57/L205	T220/L205
1	430	0	344/350/356	17/3	IL/KR/PL	0.000877193	1	1	1		-	I150/R156/L162	-	I150/R156/L162
3	6	0	128/144/309	45/2	TS/PL/TN	0.000925069	2	1	1		T128/P144	T115	-	T115
3	6	0	65/68/426	45/2	LV/LI/CW	0.000925069	1	1	1		L65/L68	-	C69	C232
3	372	0	12/222	43/2	TI/AV	0.0010101	4	1	1		T12	A28	-	A28
3	372	0	182/357	43/2	RW/NS	0.0010101	3	1	1		R179	N163	-	N163
3	372	0	59/74/87/248/283/467/566	43/2	IV/VG/SG/LP/QK/IL/SR	0.0010101	7	1	1		I59/G74/S87	L54/Q89	I110/S204	L54/Q89/I273/S367
4	533	0	151/575	41/2	RG/LI	0.00110742	1	1	1		R151	-	L213	L376
4	533	0	365/565	41/2	FL/PR	0.00110742	2	1	1		-	-	F8/P203	F171/P366
2	15	0	65/68/426	35/2	LV/LI/CW	0.0015015	1	1	1		L65/L68	-	C69	C232
2	417	0	64/66/69	31/2	ED/MI/AS	0.00189394	3	1	1		D64/M66/A69	-	-	-
3	544	0	147/356	30/2	TS/LP	0.00201613	2	1	1		T147	L162	-	L162
3	544	0	184/273	30/2	SP/AT	0.00201613	3	1	1		S181	A79	-	A79
3	544	0	365/565	30/2	FL/PR	0.00201613	1	1	1		-	-	F8/P203	F171/P366
1	126	0	151/158	29/2	RQ/PT	0.00215054	1	1	1		R151/P156	-	-	-
2	62	0	210/572	29/2	DN/SN	0.00215054	1	1	1		-	D16	S210	D16/S373
2	62	0	29/50	29/2	DA/PA	0.00215054	2	1	1		D29/P50	-	-	-
2	389	0	103/487	26/2	FL/MT	0.0026455	4	1	1		F103	-	T125	T288
2	389	0	12/222	26/2	TI/AV	0.0026455	5	1	1		T12	A28	-	A28
2	389	0	182/357	26/2	RW/NS	0.0026455	1	1	1		R179	N163	-	N163
2	547	0	147/356	25/2	TS/LP	0.002849	1	1	1		T147	L162	-	L162
1	236	0	488/507	24/2	IT/RG	0.00307692	1	1	1		-	-	T126/G145	T289/G308
1	452	0	12/24	21/2	ST/YL	0.00395257	1	1	1		T12/F24	-	-	-
1	71	0	29/50	20/2	DA/PA	0.004329	1	1	1		D29/P50	-	-	-
1	30	0	38/65/68/172/426	20/2	YF/LV/LI/QK/CW	0.004329	1	1	1		Y38/L65/L68/Q169	-	C69	C232
1	396	0	12/139/222	19/2	TI/IT/AV	0.00476191	1	1	1		T12/I139	A28	-	A28
1	396	0	182/357	19/2	RW/NS	0.00476191	2	1	1		R179	N163	-	N163
1	430	0	64/66/69	18/2	ED/MI/AS	0.00526316	3	1	1		D64/M66/A69	-	-	-
1	430	0	93/279/313	18/2	MV/AS/AT	0.00526316	2	1	1		M93	S85/T119	-	S85/T119
