## Supplementary material for "Residue-level predictions of the protein-protein interactions of the hepatitis B virus core and envelope proteins": iBIS output: SupplementaryData13_E_BIS2_CLUSTERS_AB.xlsx

### Sheet: Feuil1
#	iter	subtree	list_of_positions	number_of_sequences	aa_type	p_value	cluster_id	Ssymm	Senv
2	396	0	317/424	32/8	TA/NS	1.30031e-08	1	1	1
8	249	0	93/94	184/3	MI/GA	9.32449e-07	2	1	1
7	258	0	93/94	175/3	MI/GA	1.08204e-06	2	1	1
6	297	0	64/93/94	136/3	ED/MI/GA	2.28316e-06	2	1	1
3	189	0	466/479	34/4	QH/SP	1.35474e-05	2	1	1
2	194	0	466/479	29/4	QH/SP	2.44379e-05	1	1	1
10	180	0	280/283	254/2	PQ/PS	3.06373e-05	2	1	1
10	180	0	34/36	254/2	AG/AS	3.06373e-05	1	1	1
9	243	0	280/283	191/2	PQ/PS	5.39724e-05	1	1	1
9	243	0	34/36/183	191/2	AG/AS/AG	5.39724e-05	2	1	1
8	249	0	280/283	185/2	PQ/PS	5.7501e-05	1	1	1
7	258	0	280/283	176/2	PQ/PS	6.348e-05	1	1	1
3	30	0	113/424	41/3	EQ/SN	7.55059e-05	1	1	1
6	297	0	280/283	137/2	PQ/PS	0.000104264	1	1	1
1	195	0	245/466/479	17/4	EA/QH/SP	0.000167084	1	1	1
4	29	0	299/465	78/2	IL/YC	0.000316456	1	1	1
4	29	0	315/316	78/2	SY/TK	0.000316456	2	1	1
5	181	0	276/578	61/2	LI/IL	0.000512033	1	1	1
1	298	0	64/93/94	17/3	ED/MI/GA	0.000877193	2	1	1
3	30	0	83/114/321	42/2	DE/TV/AT	0.00105708	2	1	1
4	185	0	276/578	41/2	LI/IL	0.00110742	1	1	1
3	189	0	276/578	36/2	LI/IL	0.00142248	1	1	1
2	194	0	276/578	31/2	LI/IL	0.00189394	2	1	1
3	76	0	299/465	31/2	IL/YC	0.00189394	2	1	1
3	76	0	315/316	31/2	SY/TK	0.00189394	1	1	1
2	78	0	396/405	26/2	SN/NS	0.0026455	1	1	1
2	435	0	350/361/397/423	24/2	SL/DG/LP/SP	0.00307692	1	1	1
2	435	0	65/68	24/2	LI/LI	0.00307692	2	1	1
1	84	0	147/151	20/2	TA/RS	0.004329	2	1	1
1	84	0	396/405	20/2	SN/NS	0.004329	1	1	1
1	440	0	350/361/397/423	19/2	SL/DG/LP/SP	0.00476191	1	1	1
1	298	0	280/281/283	18/2	PQ/AE/PS	0.00526316	1	1	1
