## Supplementary material for "Residue-level predictions of the protein-protein interactions of the hepatitis B virus core and envelope proteins": iBIS output: SupplementaryData14_F_BIS2_CLUSTERS_AB.xlsx

### Sheet: Feuil1
#	iter	subtree	list_of_positions	number_of_sequences	aa_type	p_value	cluster_id	Ssymm	Senv
5	7	0	60/65	66/5	LV/LV	7.68054e-08	1	1	1
8	2	0	171/172	220/3	PQ/RG	5.48405e-07	1	1	1
6	6	0	171/172	81/3	PQ/RG	1.04949e-05	2	1	1
5	7	0	171/172	68/3	PQ/RG	1.74963e-05	3	1	1
6	6	0	101/280	82/2	LC/AV	0.000286862	1	1	1
4	144	0	181/360	79/2	SP/GA	0.000308642	1	1	1
5	228	0	279/364	74/2	PS/NS	0.000350877	1	1	1
4	229	0	290/316	69/2	RL/QH	0.000402414	1	1	1
5	7	0	101/280	69/2	LC/AV	0.000402414	2	1	1
4	8	0	404/474	54/2	NS/IL	0.000649351	1	1	1
4	8	0	21/101/280	54/2	SA/LC/AV	0.000649351	2	1	1
3	14	0	205/223	46/2	ST/RK	0.000886525	1	1	1
2	15	0	205/223	32/2	ST/RK	0.00178253	1	1	1
