## Supplementary material for "Residue-level predictions of the protein-protein interactions of the hepatitis B virus core and envelope proteins": iBIS output: SupplementaryData15_G_BIS2_CLUSTERS_AB.xlsx

### Sheet: Feuil1
#	iter	subtree	D	list_of_positions	number_of_sequences	aa_type	p_value	cluster_id	Ssymm	Senv
1	4	0	297/315	16/15	FS/VF	3.327342e-09	2	1	1
1	4	0	560/561	26/5	MI/WL	5.885434e-06	1	1	1
1	4	0	179/575	29/2	PQ/IL	0.002150538	3	1	1
3	3	0	297/315	58/16	SF/FV	1.486759e-16	2	1	1
3	3	0	560/561	69/5	MI/WL	6.207801e-08	1	1	1
