## Supplementary material for "Residue-level predictions of the protein-protein interactions of the hepatitis B virus core and envelope proteins": iBIS output: SupplementaryData16_H_BIS2_CLUSTERS_AB.xlsx

### Sheet: Feuil1
#	iter	subtree	list_of_positions	number_of_sequences	aa_type	p_value	cluster_id	Ssymm	Senv
1	3	0	60/91	26/3	LS/TA	0.000273673	2	1	1
1	3	0	92/147	27/2	NH/TC	0.00246305	1	1	1
1	3	0	46/100	27/2	ED/LF	0.00246305	3	1	1
2	1	0	60/91	31/3	LS/TA	0.000167112	3	1	1
2	1	0	66/68/180	32/2	MT/LF/AS	0.00178253	1	1	1
2	1	0	92/147	32/2	NH/TC	0.00178253	2	1	1
2	1	0	46/100	32/2	ED/LF	0.00178253	4	1	1
